# AllerStat: Finding Statistically Significant Allergen-Specific Patterns in Protein Sequences by Machine Learning

**DOI:** 10.1101/2021.08.17.456743

**Authors:** Kento Goto, Norimasa Tamehiro, Takumi Yoshida, Hiroyuki Hanada, Takuto Sakuma, Reiko Adachi, Kazunari Kondo, Ichiro Takeuchi

## Abstract

Cutting-edge technologies such as genome editing and synthetic biology allow us to produce novel foods and functional proteins. However, their toxicity and allergenicity must be accurately evaluated. Allergic reactions are caused by specific amino-acid sequences in proteins (Allergen Specific Patterns, ASPs), of which, many remain undiscovered. In this study, we introduce a data-driven approach and a machine-learning (ML) method to find undiscovered ASPs. The proposed method enables an exhaustive search for amino-acid sub-sequences whose frequencies are statistically significantly higher in allergenic proteins. As a proof-of-concept (PoC), we created a database containing 21,154 proteins of which the presence or absence allergic reactions are already known, and the proposed method was applied to the database. The detected ASPs in the PoC study were consistent with known biological findings, and the allergenicity prediction accuracy using the detected ASPs was higher than extant approaches.

**Teaser:** We propose a computational method for finding statistically significant allergen-specific amino-acid sequences in proteins.
