## Supplementary material for "AllerStat: Finding Statistically Significant Allergen-Specific Patterns in Protein Sequences by Machine Learning": Zipped Supplementary Information: supData2.xlsx

### Sheet: Sheet1
	category name	category type	# of allergen proteins	# of non-allergen proteins	# of total proteins
1	oribatida	Allergen only	226	0	226
2	gallus gallus	Paired	18	2262	2280
3	actinidia deliciosa	Paired	21	11	32
4	bos taurus	Paired	25	5953	5978
5	carnivora	Allergen only	26	0	26
6	hymenoptera	Allergen only	120	0	120
7	brassica rapa	Allergen only	6	0	6
8	fagales	Allergen only	105	0	105
9	glycine max	Paired	43	381	424
10	malpighiales	Allergen only	43	0	43
11	hordeum vulgare	Allergen only	10	0	10
12	ricinus communis	Allergen only	1	0	1
13	solanum tuberosum	Paired	12	463	475
14	triticum aestivum	Paired	93	298	391
15	triticum turgidum	Allergen only	5	0	5
16	corylus avellana	Allergen only	26	0	26
17	helianthus annuus	Allergen only	3	0	3
18	bertholletia excelsa	Allergen only	2	0	2
19	asterales	Allergen only	67	0	67
20	poales	Allergen only	147	0	147
21	bacillales	Allergen only	11	0	11
22	diptera	Allergen only	51	0	51
23	rodentia	Allergen only	15	0	15
24	eurotiales	Allergen only	64	0	64
25	carica papaya	Allergen only	2	0	2
26	gadus callarias	Allergen only	1	0	1
27	merluccius merluccius	Allergen only	2	0	2
28	pontastacus leptodactylus	Allergen only	1	0	1
29	zea mays	Paired	31	1060	1091
30	triticum urartu	Allergen only	1	0	1
31	oryza sativa	Paired	39	5472	5511
32	saccharomycetales	Allergen only	4	0	4
33	arachis hypogaea	Paired	44	17	61
34	equus caballus	Allergen only	8	0	8
35	vitis nan	Allergen only	3	0	3
36	capnodiales	Allergen only	14	0	14
37	pinales	Allergen only	57	0	57
38	blattodea	Allergen only	58	0	58
39	metapenaeus ensis	Allergen only	1	0	1
40	lamiales	Allergen only	16	0	16
41	rosales	Allergen only	25	0	25
42	malus domestica	Paired	54	65	119
43	glycine soja	Allergen only	1	0	1
44	cucumis melo	Allergen only	6	0	6
45	secale cereale	Allergen only	7	0	7
46	vigna radiata	Allergen only	5	0	5
47	sinapis alba	Paired	14	42	56
48	prunus avium	Allergen only	10	0	10
49	pleosporales	Allergen only	30	0	30
50	ascaridida	Allergen only	54	0	54
51	malasseziales	Allergen only	19	0	19
52	salmo salar	Paired	7	155	162
53	daucus carota	Paired	18	196	214
54	apium graveolens	Allergen only	6	0	6
55	castanea sativa	Allergen only	6	0	6
56	olea europaea	Paired	84	3	87
57	juglans regia	Allergen only	6	0	6
58	solanum lycopersicum	Paired	11	783	794
59	brassica napus	Allergen only	4	0	4
60	homarus americanus	Allergen only	2	0	2
61	prunus armeniaca	Allergen only	5	0	5
62	diplostomida	Allergen only	2	0	2
63	panulirus stimpsoni	Allergen only	1	0	1
64	persea americana	Allergen only	1	0	1
65	pyrus communis	Allergen only	7	0	7
66	prunus persica	Paired	20	32	52
67	crassostrea virginica	Allergen only	1	0	1
68	helix aspersa	Allergen only	1	0	1
69	coprinus comatus	Allergen only	1	0	1
70	sesamum indicum	Allergen only	10	0	10
71	rhabditida	Allergen only	1	0	1
72	onygenales	Allergen only	9	0	9
73	musa acuminata	Allergen only	6	0	6
74	charybdis feriatus	Allergen only	1	0	1
75	pisum sativum	Allergen only	4	0	4
76	prunus domestica	Allergen only	1	0	1
77	haliotis diversicolor	Allergen only	1	0	1
78	perna viridis	Allergen only	1	0	1
79	chlamys nobilis	Allergen only	1	0	1
80	oryctolagus cuniculus	Allergen only	2	0	2
81	gadus morhua	Allergen only	6	0	6
82	theragra chalcogramma	Allergen only	2	0	2
83	crassostrea gigas	Paired	2	128	130
84	hemiptera	Allergen only	1	0	1
85	litchi chinensis	Allergen only	2	0	2
86	lepidoptera	Allergen only	11	0	11
87	capsicum annuum	Allergen only	2	0	2
88	fagopyrum esculentum	Paired	14	42	56
89	cyprinus carpio	Allergen only	2	0	2
90	fragaria ananassa	Allergen only	16	0	16
91	hypocreales	Allergen only	9	0	9
92	zygentoma	Allergen only	2	0	2
93	rana esculenta	Allergen only	2	0	2
94	rana ch-2001	Allergen only	2	0	2
95	phoenix dactylifera	Allergen only	1	0	1
96	manihot esculenta	Allergen only	2	0	2
97	anacardium occidentale	Allergen only	4	0	4
98	caryophyllales	Allergen only	18	0	18
99	prunus dulcis	Allergen only	9	0	9
100	proteales	Allergen only	6	0	6
101	penaeus monodon	Paired	6	3	9
102	carya illinoinensis	Allergen only	4	0	4
103	scomber japonicus	Allergen only	1	0	1
104	lens culinaris	Allergen only	3	0	3
105	sporidiales	Allergen only	2	0	2
106	juglans nigra	Allergen only	3	0	3
107	brassica juncea	Allergen only	1	0	1
108	spirurida	Allergen only	1	0	1
109	fenneropenaeus (penaeus) chinensis	Allergen only	3	0	3
110	lates calcarifer	Allergen only	2	0	2
111	citrus sinensis	Allergen only	5	0	5
112	citrus limon	Allergen only	1	0	1
113	morus bombycis	Allergen only	2	0	2
114	solanales	Allergen only	2	0	2
115	ixodida	Allergen only	2	0	2
116	crocus sativus	Allergen only	1	0	1
117	ziziphus mauritiana	Allergen only	1	0	1
118	actinidia chinensis	Allergen only	7	0	7
119	farfantepenaeus aztecus	Allergen only	1	0	1
120	liliales	Allergen only	1	0	1
121	ananas comosus	Allergen only	2	0	2
122	trachurus japonicus	Allergen only	1	0	1
123	sepia esculenta	Allergen only	1	0	1
124	sepioteuthis lessoniana	Allergen only	1	0	1
125	todarodes pacificus	Allergen only	1	0	1
126	ommastrephes bartramii	Allergen only	1	0	1
127	octopus vulgaris	Allergen only	1	0	1
128	lupinus albus	Allergen only	8	0	8
129	rubus idaeus	Allergen only	2	0	2
130	pistacia vera	Allergen only	6	0	6
131	fagopyrum tataricum	Allergen only	3	0	3
132	litopenaeus vannamei	Allergen only	4	0	4
133	sus scrofa	Allergen only	2	0	2
134	portunus sanguinolentus	Allergen only	1	0	1
135	arecales	Allergen only	1	0	1
136	balanus rostratus	Allergen only	1	0	1
137	marsupenaeus japonicus	Allergen only	1	0	1
138	paralithodes camtschaticus	Allergen only	2	0	2
139	erimacrus isenbeckii	Allergen only	2	0	2
140	eriocheir sinensis	Allergen only	2	0	2
141	lupinus angustifolius	Allergen only	15	0	15
142	scylla serrata	Paired	2	6	8
143	portunus trituberculatus	Allergen only	1	0	1
144	sinonovacula constricta	Allergen only	1	0	1
145	euphausia superba	Allergen only	1	0	1
146	euphausia pacifica	Allergen only	1	0	1
147	oratosquilla oratoria	Allergen only	1	0	1
148	sardinops sagax	Allergen only	1	0	1
149	lepidorhombus whiffiagonis	Allergen only	1	0	1
150	venerupis philippinarum	Allergen only	1	0	1
151	haliotis discus	Allergen only	2	0	2
152	neptunea polycostata	Allergen only	1	0	1
153	scapharca broughtonii	Allergen only	1	0	1
154	fulvia mutica	Allergen only	1	0	1
155	pseudocardium sachalinensis	Allergen only	1	0	1
156	tresus keenae	Allergen only	1	0	1
157	solen strictus	Allergen only	1	0	1
158	xiphias gladius	Allergen only	1	0	1
159	procambarus clarkii	Allergen only	4	0	4
160	protortonia cacti	Allergen only	1	0	1
161	crangon borealis	Allergen only	6	0	6
162	sebastes marinus	Allergen only	2	0	2
163	clupea harengus	Allergen only	3	0	3
164	scomber scombrus	Allergen only	1	0	1
165	salvelinus fontinalis	Allergen only	2	0	2
166	oncorhynchus mykiss	Allergen only	5	0	5
167	morus nigra	Allergen only	1	0	1
168	macrobrachium rosenbergii	Allergen only	2	0	2
169	phaseolus vulgaris	Allergen only	2	0	2
170	thunnus albacares	Allergen only	4	0	4
171	oncorhynchus keta	Allergen only	1	0	1
172	coffea arabica	Allergen only	3	0	3
173	agaricales	Allergen only	1	0	1
174	macruronus magellanicus	Allergen only	3	0	3
175	merluccius australis	Allergen only	3	0	3
176	merluccius gayi	Allergen only	2	0	2
177	merluccius paradoxus	Allergen only	3	0	3
178	merluccius productus	Allergen only	2	0	2
179	merluccius bilinearis	Allergen only	3	0	3
180	merluccius capensis	Allergen only	1	0	1
181	merluccius polli	Allergen only	2	0	2
182	macruronus novaezelandiae	Allergen only	1	0	1
183	chionoecetes opilio	Allergen only	2	0	2
184	pandalus rosenbergii	Allergen only	1	0	1
185	evynnis japonica	Allergen only	2	0	2
186	amphioctopus fangsiao	Allergen only	2	0	2
187	fenneropenaeus merguiensis	Allergen only	2	0	2
188	lycium barbarum	Allergen only	1	0	1
189	scylla paramamosain	Allergen only	2	0	2
190	oreochromis mossambicus	Allergen only	1	0	1
191	actinidia eriantha	Allergen only	3	0	3
192	actinidia arguta	Allergen only	3	0	3
193	manilkara zapota	Allergen only	3	0	3
194	portunus pelagicus	Allergen only	1	0	1
195	punica granatum	Allergen only	5	0	5
196	morus alba	Allergen only	1	0	1
197	prosopis juliflora	Allergen only	2	0	2
198	gentianales	Allergen only	1	0	1
199	mucorales	Allergen only	1	0	1
200	bassia scoparia	Allergen only	2	0	2
201	brassica oleracea	Allergen only	1	0	1
202	bos grunniens	Allergen only	1	0	1
203	beta vulgaris	Allergen only	4	0	4
204	squamata	Allergen only	5	0	5
205	cicer arietinum	Allergen only	1	0	1
206	citrullus lanatus	Allergen only	1	0	1
207	acacia farnesiana	Allergen only	2	0	2
208	mangifera indica	Allergen only	7	0	7
209	psocoptera	Allergen only	2	0	2
210	perciformes	Allergen only	1	0	1
211	rastrelliger kanagurta	Allergen only	1	0	1
212	prunus mume	Allergen only	1	0	1
213	mustelus griseus	Allergen only	3	0	3
214	lathyrus sativus	Allergen only	1	0	1
215	cyclophyllidea	Allergen only	1	0	1
216	malvales	Allergen only	1	0	1
217	pandalus eous	Allergen only	1	0	1
218	phaseolus mungo	Allergen only	1	0	1
219	foeniculum vulgare	Allergen only	5	0	5
220	penaeus latisulcatus	Allergen only	1	0	1
221	cocos nucifera	Allergen only	3	0	3
222	equus asinus	Allergen only	1	0	1
223	lupinus luteus	Allergen only	3	0	3
224	dioscorea polystachya	Allergen only	1	0	1
225	mTEC	Non-allergen only	0	1534	1534
