## Supplementary material for "AllerStat: Finding Statistically Significant Allergen-Specific Patterns in Protein Sequences by Machine Learning": Zipped Supplementary Information: supData3.xlsx

### Sheet: Table-S2
Amino acid	Organic valuea	Inorganic valuea	Hydropathy/Hydropathy indexb	Polarityc	logPd	Acid Base Property -neutral	AcidBaseProperty-basic/ Polarity.C-polar.basic/ Cleft-Positive	AcidBaseProperty-acid/ Polarity.C-polar.acid/ Cleft-Negative	Polarity.C -polar.neutral	Polarity.C -non.polar.hydrophobic	Cleft-Aliphatic	Cleft-Aromatic	Cleft-Cysteine	Cleft-Neutral	Cleft-Pro & Gly	Isoelectric Point (IEP)c	Molecular Weight (g/mol)	Volume (cm3/mol)e
A	20	0	1.8	8.1	-2.85	1	0	0	0	1	1	0	0	0	0	6	89.09	60.4
C	60	20	2.5	5.5	-2.49	1	0	0	1	0	0	0	1	0	0	5.07	121.16	73.4
D	40	150	-3.5	13	-3.89	0	0	1	0	0	0	0	0	0	0	2.77	132.1	73.8
E	60	150	-3.5	12.3	-3.69	0	0	1	0	0	0	0	0	0	0	3.22	146.12	85.9
F	140	15	2.8	5.2	-1.38	1	0	0	0	1	0	1	0	0	0	5.48	165.19	121.2
G	0	0	-0.4	9	-3.21	1	0	0	0	1	0	0	0	0	1	5.97	75.07	43.2
H	80	152	-3.2	10.4	-3.32	0	1	0	0	0	0	0	0	0	0	7.59	155.16	98.8
I	80	0	4.5	5.2	-1.7	1	0	0	0	1	1	0	0	0	0	6.02	131.18	107.5
K	80	70	-3.9	11.3	-3.05	0	1	0	0	0	0	0	0	0	0	9.74	147.2	108.5
L	70	0	3.8	4.9	-1.52	1	0	0	0	1	1	0	0	0	0	5.98	131.18	107.5
M	100	20	1.9	5.7	-1.87	1	0	0	0	1	1	0	0	0	0	5.74	149.21	105.3
N	40	200	-3.5	11.6	-3.82	1	0	0	1	0	0	0	0	1	0	5.41	132.12	78
P	60	10	-1.6	8	-2.54	1	0	0	0	1	0	0	0	0	1	6.3	115.13	81
Q	60	200	-3.5	10.5	-3.64	1	0	0	1	0	0	0	0	1	0	5.65	146.15	93.9
R	80	190	-4.5	10.5	-4.2	0	1	0	0	0	0	0	0	0	0	10.76	175.21	127.3
S	20	100	-0.8	9.2	-3.07	1	0	0	1	0	0	0	0	1	0	5.68	105.09	60.3
T	40	100	-0.7	8.6	-2.94	1	0	0	1	0	0	0	0	1	0	6.16	119.12	76.8
V	50	0	4.2	5.9	-2.26	1	0	0	0	1	1	0	0	0	0	5.96	117.15	90.8
W	180	130	-0.9	5.4	-1.05	1	0	0	0	1	0	1	0	0	0	5.89	204.23	143.9
Y	140	115	-1.3	6.2	-2.26	1	0	0	1	0	0	1	0	0	0	5.66	181.19	123.1
-	0	0	0	0	0	0	0	0	0	0	0	0	0	0	0	0	0	0
a: Fujita, A. & Akatsuka, M. in Systematic qualitative organic analysis (Kazamashobo, Tokyo, 1970).
b: Kyte, J. & Doolittle, R. F. A simple method for displaying the hydropathic character of a protein. J. Mol. Biol. 157, 105-132 (1982).
c: Nelson, D. L. & Cox, M. M. Lehninger principles of biochemistry. 7th ed edn, (W.H. Freeman, New York, 2017).
d: Pliška, V., Schmidt, M. & Fauchère, J.-L. Partition coefficients of amino acids and hydrophobic parameters π of their side-chains as measured by thin-layer chromatography. J. Chromatogr. A 216, 79-92 (1981).
e: Zamyatnin, A. A. Amino acid, peptide, and protein volume in solution. Annu. Rev. Biophys. Bioeng. 13, 145-165 (1984).
