## Supplementary material for "AllerStat: Finding Statistically Significant Allergen-Specific Patterns in Protein Sequences by Machine Learning": Zipped Supplementary Information: supData5.xlsx

### Sheet: Sheet1
	pattern
1	VFPGCPETFQ
2	QRDNGIEETICT
3	LIIGIYDEPMTPGQCNLVVERLGDYLLEQGM
4	AEDADRKYDEVARKLAMVEADLERAEERAETGESKIVELEEELRVVGNNLKSLEVSEEKA
5	ENIEGNGGPGTIKKISF
6	MVKAVTVLNSSEGVTGTVYFTQEGDGPTTVTGNLSGLKPGLHGFHVHALGDTTNGCMSTGPHFNPVGKEHGAPGDENRHAGDLGNITVGEDGTAAINIVDKQIPLTGPHSIIGRAVVVHSDPDDLGRGGHELSKSTGNAGGRVACGIIGLQG
7	YQISL
8	AFAGILADADIAAALAACKAEGSF
9	AIMKDFDEPGSLAPTGLHLGGTKYMVIQGEPGAVIRGKKGSGGITVKKTGQALIIGIYDEPLTPGQCNMIVERLGDYLLEQGM
10	KLALVVALCMAVSVAHAITCGQVSSNL
11	CNALLLKVNQIGT
12	FLLQQC
13	SQQPGQGQQGQQVGQG
14	HLSAAAIVGHDGSVWAQS
15	KLEEVAGKYNLQVRGTRGEHTEAEGGVYDISNKRRMGLTEY
16	DFLGCLVKEIP
17	KFILNTVNGTTRTINPLGFFKKEALPKCPQVFNKLGMYPPNM
18	GLPGKCGVSIPYKIS
19	NGGVPQ
20	KLAEASQAADESERARKILE
21	PFKYVKDRVDEVDHANFKYSYSLIEGGPVGDTLEKISNEIKIVATPDGGSILKISNKYHTKGDHEV
22	QPSILQQLNPCKVFLQQQCSPVAMPQRLARSQMLQQSSCHVMQQQCCQQLPQIP
23	AKTTADRQAACNCLKS
24	MSWQAYVDDHLMCEIEGNHLSAAAIIGHDGSVWAQSATFPQLKPEEVTGIMNDFNEPGSLAPTGLYLGGTKYMVIQGEPGVVIRGKKGPGGVTVKKST
25	MDAIKKKMQAMKLEKDNAMDRADTLEQQNKEANNRAEKTEEEIRATQKKMQQVENELDQAQEQLSAANTKLDEKEKALQNAEGEVAALNRRIQLLEEDLERSEERLNTATTKLAEASQAADESERMRKVLENRSLSDEERMDALENQLKEARFLAEEADRKYDEVARKLAMVEADLERAEERAESGESKIVELEEELRVVGNNLKSLEVSEEKANQREETYKEQIKTLANKLKAAEARAEFAERSVQKLQKEVDRLEDELVNEKEKYKSITDELDQTFSELSGY
26	GIYDEPVAPGQCNMVVERLGDYLLEQGM
27	REEAYKQQIKTLTTRLKEAEARAEFAERSVQKLQKEVDRLEDELVHEKEKYK
28	ALGDTLEKICNEIKIVATPDGGSILKISNKYHTKGDHE
29	GAVIRGKKGAGGITVKKTG
30	GRINTV
31	PSQQNPQAQGSVQPQQLPQFEEIRNLALQTLPAMCNVYIPPYCTIAPFGIFGTN
32	AEGATPE
33	YTFENEFTSEIPPPRLFKAFVLDADNLIPKIAPQAIKHAEILEGNGGPGTIKKITFGEGSQYGYVKHR
34	YHTKGDVEIKEEHVKAGKEKASHLFKLVE
35	LGDTLEKISYEIKIVAAPGGGSILKITSKYHTKGD
36	EIIEGNGGPGTIKKITFGEGSQ
37	MSWQAYVDEHLMCEIEGHHLTSAAIVGHDGAVWAQSTAFPQFK
38	DVEIKEEHVKAGKEKASHLFKLIENYLLAHSDAYN
39	AEEADRKYDEAARKLAITEVDLERSETRLEAAEAKITELSE
40	PGSLAPTGLYLGGTKYMVIQGEPGVVIRGKKGTGGITVKKTN
41	NTPRDR
42	GILADADIAAALKACEAADSFNYKAFFAKVGL
43	SADESERGRKVLESRS
44	YPTSLQQLGQGQQ
45	AAEKGVPLY
46	KYHTKGDA
47	YMVIQGEPGAVIRLGDYLIDQGL
48	QEEENEG
49	GAIVTVKGGLRILSPD
50	GVFNYETETTSVIPAARLFKAFILDGDNLFPKVAPQAITSVEN
51	NQQGQS
52	IIGIYDEPLTPGQCNMIVERLGDYLIDQ
53	EEMTNIMKDFDEPGFLAPTGLFLGPTKYMVIQGEPGAVIRGKKGSGGITVKKTGQALVIGIYDEPMTPGQCNMVVERLGDYLLEQGM
54	VVLYKNGIYSPHWNLNANSV
55	MSWQTYVDEHLMCEIEGHHLTSAAIVGHDGTVWAQSAAFPQFKPEEMTNIMKDFDEPGFLAPTGLFLGPTKYMVIQGEPGAVIRGKKGSGGITVKKTGQALVVGIYDEPMTPGQCNMVVERLGDYLVEQGL
56	SSLCLLLL
57	VQRYRAELSE
58	QQSGQGQQPGQGQQSGQGQQGQQ
59	DTLIPKIAPQ
60	FGIYDEPLTPGQCNMIVERLGDYLL
61	MSWQAYVDDHLMCEIDGQHLSSAAILGHD
62	GGVYDISNKRRMGLTEYQAVKEMQDGILELIKIEK
63	AFFVIDQDKSGFIEEEELKLFLQNFKAGARALTD
64	VYCDTCRAGFITELSEFIPGASVRLQCKDKENGDITFTEVGYTRAEGLYSMLVERDHKNEFCEITLISSGRKDCDEIPTEGWAKPSLKFILNTVNGTTRTVNPLGFFKKEALPKCAQVYNKLGMYPPNM
65	QQCCQQLA
66	AGARALTDAETKAFLKAGDSDGDGAIGVDEFAA
67	DGDGMIGVDEFAAM
68	QWQQSGQGQPG
69	YTVALFLAVALVAGPA
70	QVVDQQLRDVS
71	KTFFKACGL
72	GFKKTDKHPPK
73	YSVIEGGPVGDTLEKISNEIKIVATPDGGC
74	RCLQAR
75	PVAINATSNLNF
76	PSVLQQLNPCKVFLQQQCSPVAMPQRLARSQM
77	MSWQTYVDEHLMCDIDGHHLTAAAIIGHDGSVWAQSSSFPQFKPEE
78	KHAQSSS
79	ADDDRID
80	SESGPFNLRSRNPIYSNKFGKFFEITPEKN
81	PEQGQQPGQGQQGYYPTSPQQPGQGQQLGQGQQGYYPTSPQQPGQGQQPGQGQQG
82	MAFAGILADAD
83	LRKAGIIDMQFRRVRCKY
84	ITFTEVGYTRAEGLYSMLIERDHKNEFCEITLLSSSRKDCDEIPTEGWVKPS
85	SQQQQPPFSQQQQPQFSQQQQP
86	PGCPETFEEPQ
87	FPKFKPEEIA
88	ISTRVRCGRSMQGYPFNPCLTEAQYKEME
89	KFDEAARKLAITEVDLERAETRLEAA
90	MSWQAYVDEHLMCDIDGQGQQL
91	GDIYTVTS
92	QPQQPFPQQPQQPQQPFPQPQQPFP
93	DRKYDEAARKLAITEVDLERAETRLEAAEAKIVEL
94	YAIGGSSNPTILS
95	QQTCG
96	LNFTGPCKG
97	HNATI
98	FPQQQQFPQPQQ
99	KAWSVARLSQ
100	MDAIKKKMQAMKLEKDNAMDRADTLEQQNKEANIRAEKAE
101	MGVFNYETEATSVIPAARLFKAFILDGDNLFPKVAPQAI
102	TIEKISYETKLVASGSGS
103	SQSQQQFPQPQQPFPQQPQQPFPQ
104	FRYIAVGNE
105	DVFVIPAGHPVAINASSNL
106	PGGGKRLDQGQTWT
107	GVNPNNAAGLPGKCGVNVPYKISTSTNCATVK
108	QPQPFSQQQP
109	GDKPGPNITATYGDKWLDAKAT
110	FEMACPH
111	FAIIDQDKSDFVEEDELKLFLQVFSAGARALTDAETKAGDSDGDGKIGVDEFA
112	AVSIGIAYGEKD
113	SYLQGFSRNTLEAAFNAEFNEIRRVLLEENAGGEQEERGQRR
114	RPLWIIF
115	AVKQQVRQQQGQQGQQ
116	QQPGQGQQPGQGQQGQQPGQGQQGQQPGQGQPGYYPTSPQQSGQGQQPGQWQQPGQGQPG
117	GGKRVIAKLE
118	PGQGQQPGQGQQEY
119	DIYNYMEPYVSKNPRQAYANYRDIDLGRNEVVND
120	AFAGILADADITAALAACKAEGSF
121	ITDMNYEPIAPYHFDLSGKAFGAMAKPGLNDK
122	VPHYNSKA
123	VEIKEEHVKAGKEKAAGLFK
124	ALFKAIEAYLLAH
125	KPEEITGIMNDFNEPGSLAPTGLYLGGTKYMVIQGEPGAVIRGKKGPGGVTIKKT
126	VVPPKGGSFYPGETTP
127	NLPILR
128	HFAVAAGNEN
129	LEKLEAGF
130	DSIDEASYSYAYTLIEGDALTDTIEKISYE
131	DDVKKAFGIIDQD
132	LAAGLPGKCGVSVPYKISTSTNCAAVK
133	MSWQAYVDDHLMCEIEGNHLSAAAIIGQDGSVWAQSANFPQFKSEEITGIM
134	APGGGSILKISNKYHTKGN
135	CEIDGQHLTSAAILGHDGSVWAQS
136	ETKAFLAAGDADGDGMIGVDEFA
137	TSKYHTKGDHEIKE
138	DHGVM
139	GNRLTAAAILGQDGSVWAQSANFPQLKPEEI
140	GHRLTAAAIVGHDGSVWAQSATFPQFKPEEI
141	VLPVPF
142	VYDSRGNPTVEVD
143	TFTEIGYTRAEGLYSMLVERDHKNEFCEITLISSGRKDCNEIPTEGWAKPSLKFILNTVNGTTRTVNPL
144	SNRFQTLY
145	IIDQDKSDFVEEDELKLFLQNFSAGARALSDAETK
146	NKGTGNLELVAVRKEQQQRGRRE
147	WFDLR
148	KQLTEAKWIAEEADKKY
149	QQPAQGQQPGQGQQGQQPGQGQQGQQPGQGQQPGQGQPGYYPTSPQQSGQGQPG
150	LPILEF
151	QPQQPFPQQPQQPFPQPQQPI
152	EDVPQPPVSQFHIQGQVYCDTCRAGFITELSEFIPGASVRLQCKDKENGD
153	MGVFNYETETTSVIPAPRLFKAFILDGDNLIPKIAPQAIKSTEIIEGDGGVGTIKK
154	MLIERDHKNEFCEITLISSSRKDCDEIPTEGWVKPSLKF
155	EKNAPWGLARISHRDSLSFGTFNKYLYA
156	MSWQAYVDEHLMCEIEGHHLASAAILGHDGTVWAQSADFPQFKPEEITGIMKDFDEPGHLAPTGMFVA
157	SQQPQQLPQQQ
158	GQGQQSGQGQQGYYPTSPQQLGQGQQPGQWQQSGQGQQGYY
159	ENIEGNGGPGTIKKITFPEGSPFKYVKDRVDEVDHTNFKY
160	TLGNLDPAGE
161	LAFQEFMIVPSGA
162	MGVYTFENEFTSEIPPSRLFKAFVLDADNLIPKIAPQAIKQAEILEGNGGPGTIKKITFGEGSQYGYVKHRIDSIDEASYSYSYTLIEGDALTDTIEKISYETKLVACGSGSTIKSISHYHTKGNIEIKEEHVKVGKEKAHGLFKLIESYLKDHPDAYN
163	ATWYGKPTGAGPDDNGGACGIK
164	MGVFTYESEFTSVIPPPKLFKAFVLDADNLIPKIAPQAVKS
165	LTDAETKAFLKAGDADGDGMIGIDEFAVLVK
166	QQPAQGQQPGQGQQGQQPGQGQPG
167	EVDHTNFKYSYTVIEGGPVGDKVEKICNEIKIVAAPDGGSILKISNKYHTKGDHEV
168	NILSGF
169	FDEPGHLAPTGLYLGGTKYMVIQGEP
170	MGVYTFENEYTSEIPPPRLFKAFVLDADNLIPKIAPQAIKHAEILEGDGGPGTIKKITFGEGSQYGYVKHKIDSVDEANYSYAYTLIEGDALTDTIEKVSYETKLVASGSGSIIKSISHYHTKGDVEIKEEHVKAGKEKAHGLFKLIESYLKGHPDAYN
171	YVDEHLMCEIEGNHLTSAAIIGQDGSVWAQS
172	MKLEKDNAMDRADTLEQQNKEANIRAEKAEEEVHNLQKRMQQLENDLDQVQESLLKANTQLEEKDKALSNAEGEVAALNRRIQLLEEDLERSEERLNTATTKLAEASQAADESERMRKVLENRSLSDEERMDALENQLKEARFLAEEADRKYDEVARKLAMVEADLERAEERAETGESK
173	QLHGEE
174	FVISTRVRCGRSMEGYPFNPCLTEAQYKEME
175	GPFRIPKCRKEFQQAQHLRACQQWLHKQAMQSGSGPSWTL
176	KLQKEVDRLEDELLAEKEKYKAISDELDQTFAELAGM
177	EEEGSNREVRRYTARLKEGDVFIMPAAHPVAINASSELHLLGFGINAENNHRIFLAGDKDNV
178	LTSAAILGHDGSVWAQSA
179	IIKTTSKYHTKGDVEIKEEHVKAGKEKAAHLFKLIE
180	SYVKHKIDGLDK
181	EVRRYSARLSEGDIFVIPAGYP
182	YSVIEGDALSDK
183	YDPNQA
184	REQARQLKNNNPFKFFVPP
185	LLLLSLFLTLISL
186	RCCNELN
187	KKMQQVENELDQVQEQLS
188	KEKALQNAESEVAALNRRIQLL
189	LAAGLPGKCGVNVPYKISTSTNCAAVK
190	MGVFNYETETTSVIPAARLFKAFILDGDNLIPKVAPQAI
191	QLDREVKGLIFPG
192	YPLTGMTKEVQQKLIDDHFLFKEGDRFLQAANACRFWPTGRGIYHND
193	DIKYT
194	LTAAAILGQDGSVWAQSATFPAFKPEEIAAILKDFDQPGTLAPTGLFLGGTKYMVIQGEPGAVIRGKKGSGGITIKKTSQALLIGIYDEPLTPGQCN
195	ENQLDQ
196	RLLYAKSSPA
197	KGDVEIKEEHVKAGKEKASG
198	CREYV
199	NNPFYF
200	PQQQPFPQQQQPPFSQQQP
201	EGNHLTSAAIIGQDGTVWAQSANFPQFKPEEITGIMNDFA
202	DLDMMIEE
203	ERLIKNQQQSYFANAQPQQK
204	RVDEVDHTNFKYSYSVIEGGPVGDTLEKISNEIKIVATPDGGSILKISNKYHTKGDHEV
205	SYYPGQASPQQSGQGQQPGQEQQP
206	MAYSAMTKLALVVALCMVVSVPIAQAITCGQVSSSLAPCIPYVRGGGAVPPACCNGIRNVNNLARTTPDRQAACNCLKQLSASVPGVNPNNAAALPGKCGVSIPYKIS
207	GFLAPTGLFLGGTKYMVIQGE
208	CEIEGNHLTSAAIIGQDGTVWAQSANFPQFKPEEITG
209	LYAQF
210	KFDSFVASLTE
211	PACCNGV
212	KLVASGSGSTIKSISHYHTKGDIEIKEEHVKAGKEKAHGLFKLIESYLKDHPDAYN
213	ADIAAALDGC
214	RLQCKDKENGDVTFTEVGYTRAEGLYSMLVERDHKNEFCEITLISSGRKDCNEIPTEGWVKPSLKFILNTVNGTTRTVNPLGFFKKEALPKCAQVYNKLGMYPPN
215	RLQCKDKENGDVTFTEVGYTRAEGLYSMLVERDHKNEFCEITLISSGRKDCNEIPTEGWAKPSLKF
216	RADIYT
217	MGVFNYETETTSVIPAARLFKAFILDGDNLVPKVAPQAI
218	DDVKKAFAIIDQDKSGFIEEDELKLFLQNFKAGARALTDGETKTFLKAGDSDGDGKIGVDEF
219	TVLSIDGGGI
220	DDVKKAFAIIDQDKSGFIEEEELKLFLQNFKAGAR
221	TIGTGDDCISIGPGS
222	YSIIEGDAI
223	ITDMNYEPIAAYHFDLAGTAFGAMAKKGEEEKLRKAGIIDMQFRRVKCKYGS
224	QRRGQEQSHQDEGVIVRVSREQI
225	ALIIGIYDEPMAPGQCNMIVERLGDYLLEQG
226	PGQGQQPGQGQQSGQGQQGYYPTSPQQPGQWQQPEQGQ
227	QQFKREL
228	PVVVHITDMNYEPIAAYHFDLAGTAFGAMAKKGEEEKLRKAGIIDMQFRRVKCKY
229	DQASQREDSYEETIRDLTQRLKDAENRATEAERTVSKLQKEVDRLEDELLAEKERYKAISDELDQTFAELAGY
230	PKVPPGPNITATYGDKWL
231	ELTKHAKSSSKKS
232	FSAGARALSDAETKAFLAAGDSDGDGKIG
233	PALIKE
234	TKYMVIQGEPGAVIRGKKGSGGVTVKKTNQALIFGIYEEPMTPGQCNMVVERLGDYLIEQG
235	FFLSST
236	PQAIKSTEIIEGNGGPGTIKKITFGEGSH
237	SISSCNGPCRDLNDCDGQLICIKGKCNDDPEVGTHICRGTTPSPQPGGCKPSGTLTCRGKS
238	YVRSGGAVPPACCNGIRTINGLARTTADRQTACNCLK
239	CEIEGNHLTSAAIVG
240	ANALGF
241	MGVYTFENEFTSEIPPSRLFKAFVLDADNLIPKIAPQAIKQAEILEGNGGPGTIKKITFGEGSQYGYVKHRIDSIDEASYSYSYTLIEGDALTDTIEKISYETKLVACGSGSTIKSISHYHTKGNIEIKEEHVKAGKEKAHGLFKLIESYLKGHPDAYN
242	YGQSAGNVGDEGGVAPDIQTAEEALDLI
243	IIDQDKSGFIEEEELKLFLQNFKAGARALTDAETKAFLKAGDADGDGMIGVDEFA
244	QVQELAFPGSAQ
245	GQGQQPEQEQQPGQGQQGYYPTSLQQ
246	WPQQQPLP
247	LEKISYEIKIVASPDGGSILK
248	MSWQTYVDDHLMCDIEGTGQHLTAAAILG
249	PFPQQPQQPFPQPQQPQQPFPQSQQPQQPFPQPQQQFPQPQQPQQSFPQQQQ
250	SQQQQPPFSQQQQPPFSQQQQPVLPQQPSFSQQQ
251	DEELQEGHVLVVPQNFAVA
252	FRQKI
253	FTEINEGALLLPHYNSKAIF
254	LEGNGGPGTIKKITFAEGS
255	GSNIELIL
256	ALLIGIYDEPMTPGQCNMIVERLGDYLVEQGL
257	MSWQAYVDDHLMCDIDGHHLTAAAILGHDGSVWAQSSTFPKFKPEEITAIMKDFDEPGSLAPTGLHLGGTKYMVIQGE
258	QQPAQGQQGQQLGQGQQGQQ
259	IQGQVYCDTCRARFITELSEFIPGAGVRLQCKDGENG
260	FGSTLLDVIQSG
261	KITVF
262	QQQQPPFSQQQQPPFSQQQQPVLPQQSPFSQQQQLVLP
263	AEEADKKYDEVARKLAMVEADLERAEERAETGESKIVELEEELRVVGNNLKSLEVSEEKAN
264	ITCGQVSSNLAPCI
265	TWYGKPTGAGPKDNGGACGYKDVDKAPFN
266	SQQQQPQQSGQGVSQSQQQSQQQLGQCSFQQPQQQLGQQPQQQQ
267	WLVKPGAGIMI
268	PPRRPSHGK
269	AEILEGDGGPGTIKKITFGEGSHYGYVKHKI
270	QQGYYPTSPQQPGQGQQLGQGQPG
271	YDEPMTPGQCNLVVERLGDYLIEQG
272	PGQGQQPGQGQQGYYPTSPQQPGQWQQPEQGQ
273	GFSKNILEAAFN
274	NSKFFHMNVF
275	AAIIGQDGSVWAQSTNFPQFKPEEITAI
276	AKTTPDRQTACNCLK
277	CCDKP
278	DQIEKQAKDLAFPGSGEQVEKLIKNQRESHFVSAR
279	AIRAIIYSIILQEQQQG
280	SLPGKCGVSIPY
281	EEMTNIMKDFDEPGFLAPTGLFLGPTKYMVIQGEPGAVIRGKKGSGGITVKKTGQALVIGIYDEPMTPGQCNMVVERLGDYLLEQGL
282	MGVYTFENEYTSEIPPPRLFKAFVLDADNLIPKIAPQAIKQAEILEGNGGPGTIKKITFGEGSQYGYVKHRIDSIDEASYSYSYTLIEGDALTDTIEKISYETKLVACGSGSTIKSISHYHTKGNIEIKEEHVKAGKEKAHGLFKLIESYLKDHPDAYN
283	QQQPQQLGQGVSQSQQQSQQQLGQCSFQQPQQQLGQQPQQQQ
284	QALIIGIYDEPMTPGQCNMVVERLGDYLVDQ
285	VKKTGQALIFGIYDEPVTPGQCNMIVERLGDYLIEQGL
286	PPVSQFHIQGQVYCDTCRARFITELSEFIPGASVRLQCR
287	QPGQWQQSGQGQQGYYPTSPQQSGQGQQPGQW
288	MSWQAYVDDHLMCDIEG
289	GQGQQPAQGQQGQQPGQGQQGQQPGQGQQPGQGQ
290	GAKYMVIQGEPGVVIRGKKGSGGVTIKK
291	ENIEGNGGPGTIKKITFPEGSPFKYVKERVDEVDHANFKYSYSMIEG
292	EATSVIPPARLFK
293	LVAYLQ
294	VKPLYIITPTNASHIQSAVVCGRRHGVRIRVRSGGHDYEGLSYRS
295	AAIQLK
296	AAKIPAG
297	GTVWAQSTAFPQFKPEEITGIMKDFDEPGHLAPTGMFVAGAKYMVIQGEPGAVIRGKKGAGGITIKKTGQALVVGIYDEPMTPGQCNMVVERLGDYLLEQGL
298	TTEGGTKS
299	NIMKDFDEPGFLAPTGLFLGPTKYMVIQGEPGAVIRGKKGSGGVTVKKTGQALVIGIYDEPMTPGQCNMV
300	GVDYWI
301	AVTVGASTLADERAYFSNYGKCNDIFAPGLNI
302	PFSHHDRLGFLTFCPTNLGTTVRASVHIKLPKLAADK
303	RKYDEAARKLAITEVDLERAEARLEAAEAKILELEEELKVVGNNMKSLEISEQEASQREDSYEETIRDLTQRLKDAENRATEAERTVSKLQKEVDRLEDELLAEKEKYKAISDELDQTFAELAGY
304	MKFIA
305	TSVIPPARLFKAFVLDSDNLIPKV
306	MSWQTYVDEHLMCEIEGHHLASAAIFGHDGTVWAQSADFPQFKPEEITGIMKD
307	DGQGKQ
308	FYLAGNPD
309	GFKAAV
310	DGNGHGTHVAGT
311	VDELKA
312	IKLVASPNGGSI
313	PVAMPQRLARSQMLQQSSCHVMQQQCCQQLPQIPEQSRY
314	IKSTSHYHTKGDVEIKEEHVKAGKEKASHLFKLIENYL
315	QPQQPISQQQAQQQQQQQQQQQQQQQQQILQQILQQQLIPCRDVVLQQHNIAH
316	KTNQALIIGIYDEPMTPGQCNMIVERLGDYLLEQGM
317	FYDFYPSSTKDQQSYFSGFSRNTLEATFNTRYEEIQRI
318	FEKLGEYGFQNAL
319	MGVQKHEQEITSSVPAEKMFHGLILDIDN
320	TLPTMCNVY
321	SYYPGQASPQQPGQGQQP
322	KGRKGP
323	TFGEGSQYGYVKHRIDG
324	LENQLKEARM
325	GVNPNNAAALPGKCGVNIPYKIS
326	PFKYVKDRVDEVDHTNFKYSYSVIEGGPVGDTLEKISNEIKIVATPNGGSILKI
327	NGCLA
328	YDEPVTPGQCNLIVERLGDYLIEQGL
329	VLDADNLFPKVAPQA
330	MDAIKKKMQAMKLEKDNAMDRADTLEQQNKEANNRAEKSEEEVHNLQKRMQQLENDLDQVQESLLKAN
331	PARLFKAFVLDADNLIPKVAPQAIKS
332	PPFSQQQQQPVLPQQPPFSQQQQQQPILPQQPPF
333	TLEQQNKEANLRAEKTEEEIRATQKKMQQIENELD
334	VIDQDKSGFIEEDELKLFLQNFSASARALTDAETKAFLA
335	KSADDIKKAFFVIDQDKSGFIEEDELKLFLQVFSAGARALTDAETKAFLKAGDSDGDGAIGVDEFAVLVK
336	QDRHQKVHRF
337	QPQPFRPQQPYPQPQPQYSQPQQPISQQQQQQQQQQQQQQQQQQQI
338	RRTIEPNGLHLPSY
339	LPRCRA
340	DIPSDTPNLLAWNGGGS
341	LPSKCGVNIPYKIS
342	IEKISYEIKLVASGGGSIIKSTSHYHTKG
343	LGANAILGVS
344	ETSPDFK
345	KEVQQKLIDDHFLFKEGDRFLQAANACRYWP
346	MGVFNYEAETPSVIPAARLFKSYVLDGDKLIPKVAPQAISSVENVGGNGGPGTIKNITFAEGSPFK
347	PAAAGAAA
348	GAVIRGKKGSGGVTVKKTGQALVFGIYEEPLTPGQCNMIVERLGDYLIDQGL
349	EKATGLFKAVEAYLLANPD
350	MKTFLILALVATTATTAVRVPVPQLQP
351	GHRLTAAAIVGHDGSVWAQSATFPQFKPEEM
352	HLTAAAIVG
353	LSFSLCL
354	AVKQAYAATVA
355	QPQQPFPQQPQQPFPQPQLP
356	SQQQQPQQLGQCVSQPQQQSQQQLGQQPQQQQLAQGTFLQPHQIAQLEVMTSIALRTLPTMC
357	ENQRNFLAGSEDNVISQLDREVKELTFPGSAQ
358	WQVKLLPVPPTVT
359	TCGQVSSNLAPCIPYVRGGGAVPPACCNGIRN
360	DFDEPGTLAPTGLHLGGTKYMVIQGEAGAVIRGKKGPGGVTV
361	MDAIKKKMLAMKMEKENALD
362	NGDITFTEVGYTRAEGLYSMLVERDHKNEFCEITLISSGRKDCNEIPIEGWAKPSLKFILNTVNGTTRTINPLGF
363	GNNLPP
364	LAPTGLFLGGAKYMVIQGEAGAVIRGKKGAGGICIKKTGQAMVFGIYDEPVAPGQCNMVVERLGDYLL
365	VKAGKEKATGLFKLIENYL
366	MGVFNYEAETPSVIPAARLFKAFILDGD
367	AAIIGHDGSVWAQSANFPQLKPEEVTGIMNDFNE
368	IEEEELKLFLQNFKAGARALSDAETKAFLKAGDSDGDGKIGVDEFAAM
369	ARTTPDRQTACNCLKQA
370	NFPQFKPEEIA
371	STGVTISN
372	PQYCCTPPND
373	TTSVPFGVGTGVG
374	QSGYERREEREQEQEQGS
375	SVLAAP
376	ALKESWGAIWRIDTPKPLKGPF
377	LVVPQNFVVA
378	EREQEQQP
379	DVTFKNANGY
380	CEIEGNHLSSAAILGQDGSVWAQSSNFPQFKPEEITAIMNDFAEPGSLAPTGLYLGGTKYMVIQGEPGAVIRGKKGPGGVTIKKTNQALIIGIYDEPMTPGQCNMIVERLGDYLID
381	NDFAEPGTLAPTGLF
382	AAAIIGHDGSVWAQSSTFPQLKPEEITG
383	KVSSTLSGLEGELKGTYYPL
384	INKWQ
385	PRRFYLAGNP
386	WMYNN
387	IAMDVASSEFYK
388	GKYLYE
389	GRAKWGKTIPQGD
390	SYSYTLIEGDALSD
391	RLQSEVEVLI
392	MSWQTYVDDHLMCEIEGNHLTAAAILGQDGSVWAQSA
393	ALIIGIYDEPMTPGQCNMVVERLGDYLIDQGL
394	MSWQAYVDEHLMCEIEGHHLAAAAIVGHDGA
395	LAEEADRKYDEVARKLAMVEADLERAEERAEAGE
396	PHWNLNAHSIIY
397	ALLIGIYDEPMTPGQCNMVVERLGDYLIEQGL
398	AFLKAGDSDGDGMIG
399	ASGPGGSFDITKLGASGDGKTDST
400	AGDSDGDGMIGVDEF
401	MSWQAYVDDHLMCEIEGHHLTSAAIIGHDGTVWAQSA
402	ASAIVGHDGSVWAQSSSFPQFK
403	ATFEAMYLGTCK
404	MSWQTYVDDHLMCDIEGNHLTSAAIIGQDGSVWAQSANFPQFKPEEITAIMNDFAEPGTLAPTGLHLGGTKYMVIQGEAGAVIRGKKGAGGITVKKTNQALIIGIYDEPMTPGQCNMIVERLGDY
405	PQQQPFPQQQPPFSQQQPSFSQQQPPFSQQQPILP
406	YAYTLIEGDAI
407	KYQTKGDFQL
408	YSKIFKNQCPQAYSYA
409	PFSQQQQPVLPQQSPFSQQQLVLP
410	GAVIRGKKGAGGITVKKTSQAL
411	ENGDITFTEVGYTRAEGLYSMLVERDHKNEFCEITLISSGRKDCDEIPTEGWVKPSLKFILNTVNGTTRTVNPLGFFKKEALPKCAQVYNKLGMYPPNM
412	KAFAIIDQDKSGFIEEDELKLFLQNFSAGARA
413	GKPFTL
414	KIGKT
415	INEGALLLPHFNSKAIVILVINEG
416	LARENKKL
417	MNDFNEPGSLAPTGLYLGGTKYMVIQGEPGAVIRGKKGPGGVTVKKTSQALIIGIYDEPMTPGQCNMIVERLGDYLIDQGL
418	IGGGAN
419	QQQQPSSQVSFQQPQQQYPS
420	HDKCRNT
421	IPGLERPSQQQPLPPQQ
422	SQQQQPPPFSQQQQPPFSQQQQPPFSQQQQSPFSQQQQQPPFSQQQQPPFSQQP
423	QPQQPFPQQPQQPFPQQPQQSFPQQPQQPFPQQPQQPFPQQPQQPFPQQPQQPFP
424	NDFNEPGSLAPTGLYLGGTKYMVIQGEPGAVIRGKKGPGGVTVKKST
425	GQQGQQPGQGQQPGQGQPGYYPTSLQQSGQGQQPGQWQQPGQGQPG
426	GAVIRGKKGAGGICIKKTGQALV
427	YTYENEFTS
428	LAIPVNKPGR
429	VLRRNALRRPFYSNAPQEI
430	MDAIKKKMQAMKLEKDNAMDRADTLEQQNKEANNRAEKAEEEVHNLQKRMQQLENDLDQVQEQLLKANTQLEEKDKALQNAEGEVAALNRRIQLLEEDLERSEERLNTATTKLAEASQAADESERMRKVLENRSLSDEERMDALENQLKEARFLAEEADRKYDEVARKLAMVEADLERAEERAETGESKIVELEEELRVVGNNLKSLEVSEEKANQREEAYKEQIK
431	TKYMVIQGEPGAVIRGKKGSGGITVKKTSQALIIGIYDEPLTPGQCNMIVERLGDYLLEQGM
432	VVVDEGEGNYELVGIRDQQRQQDEQEVRRYSARLSEGDIFVIPAGHP
433	QFHIQGQVYCDTCRARFITELSEFIPGAGIRLQCKDGE
434	VISRIYQTATHLP
435	AQQSYLQGFSKNILEAS
436	EEDLERSEERLKIATAKLEEA
437	AAIIGQDGSVWAQSTDFPQFKPEEITAIMNDFNEPGSLAPTGLYLGGTKYMVIQGEPGAVIRGKKGPGGVTVKKTG
438	SQSDNFEYVSFKTND
439	MGVFTYESEFTSVIPPARLF
440	SAVNEIEKRIPFSHHDRLGFLTFCPTNLGTTVRASVHIKLPKLAANREKLEEVAGKYNLQVRGTRGEHTEAEGGIYDISNKRRMGLTEFQAVKEMQDGILELIKMEKEM
441	GGGSILKITSKYHTKGN
442	MSWQTYVDDHLMCEIEGNHLSAAAIIGHDGSVWAQSATFPQLKPEEVTGIMNDFNEPGSLAPTGLYLGGTKYMVIQGEPGVVIRGKKGPGGVTVKKST
443	KYVAD
444	GRTRCSTDASGKF
445	APSALEHPET
446	EVHAVKPAAEEVKV
447	LAAGLPGKCGVNIPYKIS
448	APARSERLAKLNQILRIEEELG
449	IRVLERFDQRTNRLENLQNYRIVEFQSKPNTLILPKHSDADY
450	FPQLKPEEITGIMKDFDEPGHLAPTGLY
451	SHFCGGSI
452	AARLFKSYVLDGDKLIPKVAPQAITSVENVGGNGGPGTIKNITFGEGS
453	ELRDGDK
454	TKLALVVALCMAVSVAHAITCGQV
455	QPQQPFPQQPQQPFPQTQQPQQPFPQQPQQPFPQTQQPQQPFPQQPQQPFPQTQQPQQPFPQ
456	MSWQTYVDDHLMCDIEGTGQHLTSAAIFG
457	ASPDGGSIIKTTS
458	VKRQCV
459	MSWQAYVDDHLMCEIDGQHLTAAAIIGHDGSVWAQSSTFPQFKPEEIAAIMKDFEEPGSLAPTGLHLGG
460	QQPAQGQQGQQPGQGQQGQQPGQGQQPGQGQQGQQPGQGQQPGQGQQGQQLGQGQQGYYPTSLQQSGQGQPGYYPTSLQQLGQGQ
461	KLKEAEARAEFAERSVQKLQKEVDRLEDELVHEKEKYKSISDELDQTFAEL
462	RVLQRFDQRSRQ
463	ASAIVGHDGSVWAQSSSFPQLKPEEITGIMKDFDEPGHLAPTGLHLGGTKYMVIQGEAGAVIRGKKGSGGITIKKTGQALVFGIYEEPVTPGQCNMVVERLGDYLIDQGL
464	PLKHSWGAIWRID
465	LQVRGTRGEHTEAEGGVYDISNKRRMGLTEFQAVKEMQDGILELIKMEKEM
466	NVIIHN
467	LLLPHYNSKAIVILVINEG
468	RRTIEPNGLLLP
469	YEITPEKNPQL
470	QQPAQGQQGYYPTSPQQSGQGQQGYYPTSPQQSGQGQQGYYPTSPQQSGQGQQPGQGQQP
471	DVDYIE
472	VAAVVAD
473	QLVEKDKALSNAEGEVAALNRRIQLLEEDLERSEERLNTATTKLAEASQAADESERMRKVLENRSLSDEERMDALENQLKEARFLAEEADRKYDEVARKLAMVEADLERAEERAETGESKIVELEEELRVVGNNLKSLEVSEEKANQREEAYKEQIKTLTNKLKAAEARAEFAERSVQKLQKEVDRLEDELVNEKEKYKSITDELDQTFSELSGY
474	VTFTEVGYTRAEGLYSMLIERDHKNEFCEITLLSSSRKDCDEIPVEGWVKPSLKF
475	ASAIVGHDGSVWAQSSSFPQLKPEEITGIMKDFDEPGHLAPTGLHLGGTKYMVIQGEAGAVIRGKKGSGGITIKKTGQALVFGIYEEPVTPGQCNMVVERLGDYLVEQGL
476	NLNALEP
477	GQGQQPEQGQQPGQWQQGYYPTSPQQLGQGQQPGQWQQSGQGQQG
478	DGSVWAQSANFPQFKPDEI
479	EQGQQPGQGQQGQQPGQGQPGYYPTSPQQSGQGQPGYYPTSPQQSGQ
480	AATAANAAP
481	LPGKCGVSIPYKISTSTNCAT
482	NVLNGGSHAGG
483	PQAIKSTEIIEGDGGPGTIKKITFGE
484	FVNVDP
485	AVWSKNSCAKKYDCKILPNSLV
486	FVISTRVRCGRSLEGYPFNPCLTEAQYKEME
487	NGKLH
488	DCDEIPVEGWAKPSLKF
489	GKQTILIPKGD
490	IIWGSS
491	SLKYVE
492	DFDEPGTLAPTGLHLGGTKYMVIQGEPGAVIRGKKGAGGICVKKTGQALV
493	ADAGYAPA
494	YKAFFAKCGLSGKSADDIKKAFFVIDQDKSGFIEEDELKLFLQVFKAGARALTDAETKAFLKAGDSDGDGAIGVDE
495	AVNTISGTSMASPHIAGLLAY
496	KGPFSIRLTSESGKK
497	RAKSSSRKTISSEDEPFNLRSRNPIYSNNFGKFFEITPEKNPQLRDLD
498	AKTTADRQTACNCLKQLSASVPGVN
499	GFEWVSFKTN
500	ANRGLMKDVAKIF
501	GYYPTSLQQPGQGQQG
502	QQQQFPQQQFPQQQQLPQQQFPQPQQ
503	SKPNTLLLPHHADAD
504	DFTTKIG
505	QPFPQQPQQPYPQQPQQPFPQTQQPQQPFPQ
506	AEEADRKYDEAARKLAITEVDLERAETRLEAAEAKITELSE
507	KDFDEPGTLAPTGLF
508	VGTHICRGTTPSPQPGGCKPSGTLTCRGKSYPTYDCSPPVTSSTPAKLTNNDFSEGGDGGGPSECDESYHSNNERIVALSTGWYNGGSRCGKMIRITASNGKSVSAKVVDECDSRHGCDKEHAGQPPCRNNIVDGSNAVWSALGLDKNVGVVDITWSMA
509	SADESERMRK
510	PLKHSWGAIWRKDSDKPLKGP
511	AVNTISGTSMASPHVAGLLAY
512	WRPIFRQN
513	NLIPKVAPQAVSSVENVEGNGGPGTIKKITF
514	TLAILFFFSGAHAAKITFTN
515	LEKISYETKLVASPSGGSIIKSTSHYHTKGDVEIKEEHVKAGKEKAS
516	YDRWD
517	CQPGMGYPMY
518	LKTKKT
519	VFGIYEEPMTPGQCNMVVERLGDYLIEQGL
520	AMDRADTLEQQNKEANIRAEKAEEEVHNLQKRMQQLENDLDQVQESLLKANTQLEEKDKALSNAEGEVAALNRRIQLLEEDLERSEERLNTATTKLAEASQAADESERMRKVLENRSLSDEERMDALENQLKEARFLAEEADRKYDEVARKLAMVEADLERAEERAETGESKIVELEEELRVVGNNLKSLEVSEEKANQREEAYKEQIKTLTNKLKAAEARAEFAERSVQKLQKEVDRLEDELVNEKEKYKS
521	LALVALL
522	MSWQTYVDDHLMCDIDGHRLTAAAIIGHDGSVWAQSSSFPQFKS
523	ITFTEVGYTRAEGLYSMLIERDHKNEFCEITLLSSSRKDCDEIPIEGWVKPSLKF
524	LLSSSRKDCDEIPTEGWVKPSLKFILNTVNGTTRTINPLGFFKKE
525	FQDTV
526	EGDGGVGTIKKISFGEGSHYSYVKHRIDGLDKDNFVY
527	LWQIPEQSQCQAIHNVVHAIILHQQQ
528	GCLKELACF
529	NSWDTTWG
530	KEEEKEESDEDMGFGLFD
531	MSSKFPELGMNASHCNEMSWI
532	VKKTGQALVFGIYDEPVTPGQCNMIVERLGDYLVEQGM
533	QPFPPQQPYPQPQPQY
534	DEERMDALESQLKEA
535	YKLAY
536	KPLKGPFSIRLTSE
537	QDRHQKIRHFREGDIIAFPAGV
538	QQQPPFSQQQPILPQQPPFSQQQQLVLPQQSPFSQQQQ
539	GEPDLSNNFGKLFEVKPDKKNPQLQDLDMMLTCVEIKEGALMLPHFNSKAMVIVV
540	PPGASISSCNGPCRDLNDCDGQLICIKGKCNDDPEVGTHICRGTTPSPQPGGCKPSGTLTC
541	GAGPDDNGGACGIKNVNLPP
542	MGVFNYEAETTSVIPAARLFKSYVLDGDKLIPKVAPQAITSVENVEGNGGPGTIKNITFGEGS
543	EEWQPRRQRPQSRREEREQEQEQGS
544	EKEGRRGRRG
545	IKKTNQALVFGIY
546	LPQQPPFSQQQQPQFSQQQQPFPQQQQ
547	IKKAFFVIDQDKSGFIEEDELKLFLQNF
548	MSWQAYVDEHLMCEIDGHHLSAAAIIGHDGSVWAQSSTFPQFKPEEIAAI
549	HLSSAAILGHDGTVWAQSTAFPQFKPEEITGIMKDFDEPGHLAPTGMFVAGAKYMVIQGEPGAVIRGKKGAGGITIKKTGQALVVGIYDEPMTPGQCNMVVERLGDYLLEQG
550	SPQQPGQGQQSGQGQPG
551	AIMKDFDEPGHLAPTGL
552	EEMTNIMKDFDEPGFLAPTGLFLGPTKYMVIQGEPGAVIRGKKGSGGITVKKTGQAMVVGIYDEPMTPGQCNMVVERLGDYLLEQGL
553	GYFGLIFPGCPSTYEEPAQ
554	MSWQAYVDEHLMCDIEGTGQHLTSAAILG
555	KENGDITFTEIGYTRAEGLYSMLVERDHKNEFCEITLISSGRKDCDEIPIEGWAKPSLKFILNTVNGTTRTVNPLGFFKKEALPKCAQVYNKLGMYPPNM
556	MGVFNYETETTSVIPAARLFKAFILDGDNLFPKVAPQAI
557	KSADDIKKAFAIIDQDKSGFIEEDELKLFLQNFCAGARALSDAETKAFLKAGDSDGDGKIGVDEFAAMVK
558	DADITAALEACKAADSFN
559	DERAYFSNYGKCNDIFAPGLNILSTWIGSK
560	RANLRPCEQH
561	LSAAAIIGHDGSVWAQSSTFPKFKPEEITGIMK
562	ASAIVGHDGSVWAQSSSFPQLKPEEITGIMKDFDEPGHLAPTGLHLGGTKYMVIQGEAGAVIRGKKGSGGITIKKTGQALVFGIYEEPVTPGQCNMVVERLGDYLLEQGL
563	SQQQQPPFSQQQQPPFSQQQQQPPF
564	GIYDEPMTPGQCNLVVERLGDYLIDQGY
565	EDVIEQ
566	MSWQTYVDEHLMCDIDGQGQQL
567	IDGDIL
568	QEEEHE
569	EIIEGNGGPGTIKKINFGEGSQY
570	QARDANLRAEKAEEEARSLQKKIQQIENDLDQT
571	FPAFKPEEM
572	YTYENEYTSEIPPPRLFKAFVLDADNLIPKIAPQAIKHAEILEGDGGPGTIKKITFGEGSQYGYVKHKIDSVDEANYSYAYTLIEGDALTDTIEKVSYETKLVASGSGSIIKSISHYHTKGDVEI
573	KLFKAFILDADNLIPKIAP
574	GGIYDISNKRRMGLTEYQAVKEMQDGILELIKMEK
575	FLNKLDGT
576	LEEASKAADESERGRKVLESRS
577	HLTAAAIIGHDGSVWAQSANFPQFKP
578	MDAIKKKMQAMKLEKENALD
579	IIEGDGGVGTIKKITFGEGSQ
580	VIVKVSREQI
581	LEVMTSIALRTLPTMCSVNVPLY
582	AVRVPVPQLQPQNPSQQQPQEQVPLVQQQQFPGQQQPFPPQQPYPQPQPFPSQQPYLQLQPFPQPQLPYPQPQLPYPQPQLPYPQPQPFRPQQPYPQ
583	RSQVLQQSTYQLLQ
584	NGIEETICS
585	LIIGIYDEPMTPGQCNMVVERLGDYLIEQG
586	FLIHG
587	NKKFV
588	PQGPQQRPPLLQQCCNELHQEEPLCVCPTLKGASKAVKQQVRQQ
589	VVPTADGGSITKTTAIFHTKGDAVVPEENIK
590	MGVFNYETETPSVIPAARLFKAFILDGD
591	GIYDEPVAPGQCNMVVERLGDYLIDQG
592	ALPEEV
593	VESYLLAHSDAYN
594	RIKAYEDA
595	MMKSQAA
596	PFKYVKDRVDEVDHANFKYSYSVIEGGPVGDTLEKISNEIKIVATPDGGSILKISNKYHTKGDHEV
597	KYFKGNF
598	LAEEADRKYDEAARKLAITEVDLERAETRLEAAE
599	CPAQLQVKAADGSVISCKSACLAFGDSKYCCTPPNDTPETCPPTEYSEIFEKQCPQAYSYAYDDK
600	FQPSQQNPQAQGSVQPQQLPQFEEIRNLALQTLP
601	HQPHQ
602	MDAIKKKMQAMKLEKDNAMDRADTLEQQNKEANIRAEKTEEEIR
603	AYVIDTGIDI
604	IKCPIK
605	FPQLKPEEVTGIMNDFNEPGTLAPTGLYLGGTKYMVIQGEPGAVIRGKKGAGGVTIKKTSQALIIG
606	EEWQPRRQRPQSRREEREEREQEQGS
607	PIAQAITCGQVAS
608	GAGVRLQCKDKENG
609	DFNEPGHLAPTGLHLGGTKYMVIQGEAGAVIRGKKGSGGITIKKTGQALVFGIYEEPVTPGQCNMVVERLGDYLLEQGL
610	SESGPFNLRSN
611	FVLDSDNLIPKVAP
612	SAVNEIEKRIPFSHHDRLGFLTFCPTNLGTTVRASVHIKLPKLAANREKLEEVAGKYNLQVRGTRGEHTEAEGGIYDISNKRRMGLTEFQAVKEMQDGILELIKIEK
613	KTMPGPS
614	DGIAELIKIEK
615	SQQQQPPFSQQQPPFSQQQQPILPQQPPFSQQQQQFPQQQQ
616	NDFNEPGSLAPTGM
617	SPQQSGQGQQPGQGQQGYYPTSPQQSGQGQQP
618	NEGVIVKVS
619	SQVSFQQPQQQYPSGQ
620	ALFKAIEAYLIAN
621	AFGINAENNQRNFLAGS
622	MDAIKKKMQAMKIEKENALD
623	HLSSAAIFG
624	QLQCERELQE
625	TACGNVPIFKDGKGCGSCYE
626	VFNYETETTSVIPAAMLFKAFILDGD
627	SQQQQPPFSQQQPPFSQQQQQ
628	APEVKYAVF
629	IPGLERPWQQQPLPPQQTFPQQPPFSQQQQQQPFPQQPSFSQQQPILPQ
630	CNEIKIVAAPDGGSILKISNKFHTKGDHEINAE
631	EPIAPYHFDLSGHAFGAMAKKG
632	MGVFTYETEFTSVIPPPRLFKAFILDADNLIPKIAPQAVK
633	ENNQRCMCEALQQIMENQ
634	LSDISLK
635	FAVVDLNKMRAV
636	MEAIKKKMQAMKLEKDNAMD
637	NAGVLTC
638	SINASSNLRLLGFGINA
639	TVWPGTLTGDQKPQLSLTGFELAS
640	LVVPQNFAVVKRA
641	FVISTRVRCGRSLQGYPFNPCLTEAQYKEME
642	QVPLVQQQQFPGQQQQFPPQQPYPQPQPFPSQQPYLQLQPFPQPQPFPPQLPYPQP
643	QPQPFPQQP
644	SKVTVKDVTFKNITGTSSTPEAVSLLCSD
645	KYPIVSIEDPFAEDDWEAWS
646	PKLFKAFVLDADNLIPKIAPQAIK
647	TCGQVASSLAPCIPY
648	GAIVTVKGGLSVISP
649	YPGVYTRV
650	KKVQEA
651	GTLAPTGLFLAGAKYMVIQGEPGAVIRGKKGAGGICIKKTGQAMVFGIYEEPVAPGQCNMVVERLGDYLVDQ
652	FAIIDQDHSGFIEEDELKLFLQ
653	QGQQGQQPGQGQQGQQPGQGQQGQQPGQGQQPGQGQPGYYPTSLQQSGQGQQPGQWQQ
654	YSYVKHKID
655	LMCEIEGNHLTAAAIIGQDGSVWAQSSNFPQFKSEEITAIM
656	EFQSKPNTLILPKHSDADFILVVLNGRATITIVNPD
657	PQQPFPQTQQPQQPFPQSQQPQQPFPQPQQQFPQPQQPQQSFPQQ
658	QDLDISL
659	SPEFH
660	ARDANLRAEKSEEEV
661	MKFVLA
662	YCDTCRAGFITELSEFIPGAGVRLQCKDGENG
663	TLAILFFSGAHAAKITFTN
664	FFTKIGLKGKSAADIKKVFGIIDQDKSDFVEEDELKLFLQNFSAGARALTDAETATFLKAGDSDGDGKIGVDEFAAMVKG
665	VGDNGV
666	PQQQFPQPQQPQQSFPQQQPPF
667	IEWEG
668	VIDQDKSGFIEEEELKLFLQNFSA
669	QPQQPFPQPQQPQQSFPQQ
670	QPQQPFPQQPQQPYPQQPQQPFPQTQQ
671	LPQQPPFSQQQPPFSQQQQQPPFSQQQQQPIL
672	TKVTFHVEKGSNPNYLALLVKYVDGDGDVVAVDIKEKG
673	AEEADKKYDEAARKLAITEVDLERAEARLEAAEAK
674	QVSVCPF
675	LQKKIQQIENELDQVQEQLSAANTKLEEKEKALQ
676	MGVFNYETETTSVIPPARLFK
677	QPGQWQQPGQGQQPGQGQQGQQ
678	PPVSQFHIQGQVYCDTCRAGFITELSEFIPGASVRLQCR
679	LTSAAIIGQDGSVWAQSATFPQFKPEEITAIMNDFAEPGTLAPTGLYLGGTKYMVIQGEAGAVIRGKKGPGGITVKKTNQALIIGIYDEPMTPGQCNMIVERLGDYLIEQ
680	QPQQPISQQQAQQQQQQQQQQQQQQQILQQILQQQLIPCRDVVLQQHNIAH
681	GDVLVIPAGHPVAINASS
682	FIEEEELKLFLQNFSASARALSDAETKAFLKAGDSDGDGKIGVDEFAAMVK
683	LTAAAILGQDGSVWAQSATFPAFKPEEIAAILKDFDQPGTLAPTGLFLGGTKYMVIQGEPGAVIRGKKGSGGITIKKTSQALLIGIYDEPVTPGQCN
684	EGDALSDKVEKISYEIKLVASADGGSIIKSTS
685	TRNGVEENICT
686	WAQSTAFPEFKPEEM
687	AFNDA
688	ALGDTLEKICNEIKIVATPDGGC
689	AFGINAENNQRNFLAGE
690	LLLLCLGL
691	GLFLGPTKYMVIQGEPGAVIRGKKGSGGITVKKTGQALVIGIYDEPMTPGQCNMVVERLGDYLVEQGL
692	EPIAAYHFDLSGHAFGAMAK
693	KNQRESYFVDAQP
694	NNAAALPGKCGVSIPYKISTSTNC
695	QQPEQGQQGQQPEQGQQGQQ
696	LELEEELKVVGNNMKSLEISEQEASQREDSYEETIRDLTQRLKDAENRATEAERTVSKLQKEVDRLEDELLAEKERYKAISDELDQTFAELAGY
697	PYCLG
698	VIDQDKSGFIEEDELKLFLQNFSAGARALTDAETKAFLKAGDSDGDGKIGVDEFAA
699	LEGELKGTYYPLTGMTK
700	YSVIEGDAI
701	KVHKECCHGDLLECADDRADLAKY
702	SQQQQPPFSQQQQPPFSQQQQPSFSQQQQQPPF
703	PQQLPQQQFPQ
704	SQQQQDSHQKVHRFNEGDLIAVPTGVAFW
705	EAWASACGG
706	VQQKLIDDHFLFKEGDRFLQAANACRYWPTGRGIYHNDNKTFLVWCNEEDHLRIISMQMGGDLGQVYRRLVSAVNEIEKR
707	VKAGKEKAAGLFKLVE
708	TNGGT
709	GPFRIPKCRKEFQQAQHLRACQQWLHKQAMQSGSGPQGPQQRPPLLQQCCNELHQEEPLCVCPTLKGAS
710	AVIRGKKGSGGVTIKKTGQALVFG
711	LSAERG
712	MKTFLILALLAIVATTATTAVRVPVPQLQPQNPSQQQPQEQVPLVQQQQFPGQQQQFPPQQPYPQPQPFPSQQPYLQLQPFPQPQPFPPLPYPQPQ
713	VKKTGQALIIGIYDEPVTPGQCNMIVERLGDYLVEQGM
714	QGQQGQQQGQQGQQGQQGQQGQQGQQGQQGQQGQQGQQGQQGQQGQQG
715	NNAAALPGKCGVNIPYKIST
716	GAVGDGKTDST
717	VVNATSNLNF
718	VKKTGQALIFGIYDEPVTPGQCNMIVERLGDYLVEQGM
719	NLRDYRI
720	DNGLEETFC
721	ALVIGIYDEPMTPGQCNMIVERLGDYLIEQGL
722	NLENEFD
723	YSFSVIEGDALT
724	GFIDKIENHLSVVPTADGGSTTKTTAIFHTKGDAVVPEENIKYAE
725	CGYKDVNKAPFNSMGACGNVPIFKDGLGCGSCFEIKCDKPAECSG
726	PIFKDGLGCGSCYEIKCDKPAECSG
727	LEASEKRVTE
728	MGVFTYESEFTSEIPPPRLFKAFVLDADNLVPKIAPQAIKH
729	QQQPQQLGQCVSQPQQQSQQQLGQCSFQQPQQ
730	SPDIYNPQAGS
731	EQGQQPGQGKQPGQGQQGYYPTSPQQSGQGQQLGQGQPGYYPTSPQQSGQGQQSGQGQQGYYPTSPQQSGQGQQPGQGQ
732	ANTKLEEKEKALQNAEGEVAALNRRIQLLEEDLERSEERLNTATTKLAEASQAADESERMRKVLENRSLSDEERMDALENQLKEARFLAEEADRKYDEVARKLAMVEADLERAEERAETGESKIVELEEELRVVGNNLKSLEVSEEKANQREEAYKEQIKTLANKLKAAEARAEFAERSVQKLQKEVDRLEDELVNEKEKYKSITDELDQTFSELSGY
733	TSVIPPARLFKAFVLDADNLIPKV
734	YGRKP
735	YHFDLSGTAFGAMAK
736	MSWQAYVDDHLMCDIDGNRLTAAAILGQDGSVWSQSATFPAFKPEEIAAILKDFDQPGTLAPTGLFLGGTKYMVIQGEAGAVIRGKKGSGGITVKKTNQALIIGIYDEPLTPGQCNMIVERLGDYLIEQGL
737	RLAITKGKVDP
738	MGVYTFENEFTSEIPPSRLFKAFVLDADNLIPKIAPQAIKQAEILEGNGGPGTIKKITFGEGSQYGYVKHRIDSIDEASYSYSYTLIEGDALTDTIEKISYETKLVACGSGSTIKSISHYHTKGNIEIKEEHVKAGKEKAHGLFKLIESYLKDHPDAYN
739	QEQQQGQQG
740	PADKYKTLEAAF
741	VSSVENIEGNGGPGTIKKITFPEGSPFKYVKERVDEVD
742	DNGLEETICS
743	QQPPFSQQQQQPLPQQPSFSQQQPPFSQQQPIL
744	GGGAVPPACCNGIRNVNNLARTTADR
745	QQQPFPQQPYPQQ
746	KLHENIARPSRADFYNPKAGRISTLNSLTLPALRQF
747	EPGTLAPTGLYLGGTKYMVIQGEAGAVIRGKKGPGGVTVKKTNQALIIGIYDEP
748	NAMFVPHYNLNANS
749	MSWQAYVDDHLMCEIEGNHLTSAAIIGQDGSVWAKS
750	QNTMLFKAVEAYLIAN
751	ESYFVDAQPQQK
752	ENVSTETK
753	DGLVDVTLGST
754	KSHGGR
755	VLPAMRNI
756	EQGQQPGQGQQGYYPTSPQQSGQGQQPGQSQQPGQGQQG
757	MSWQTYVDDHLMCDIDGQGQ
758	LNRLCVLHEKTPVSE
759	TLSGTSMASPHV
760	MSWQTYVDEHLMCEIEGHHLTSAAIVGHDGA
761	PATLAEYT
762	SCPANVNAVCPSEL
763	WPQQQPFPQPQQP
764	IPFVHPSILQQLNPCKVFLQQQCSPVAMPQ
765	PQLPYPQPQPFPPQQ
766	ESQLKEARM
767	KVNITGVTCGPGHGISIGSLGRYKDEKDVTDINVKDCTLKKT
768	GQVYCDTCRAGFITELSEFIPGASVRLQCKDKENGDITFTEVGYTRAEGLYSMLVERDHKNEFCEITLISSGRKDCNEIPTEGWAKPSLKFILNTVNGTTRTVNPLGFFKKEALPKCAQVYNKLGMYPPNM
769	FVISTRVRLIDDHFLFKEGDRFLQAANACRYWP
770	GRGIYHNDNKTFLVWVNEEDHLRIISMQMGGDLGQV
771	KPEEIAAIMKDFDEPGSLAPTGLYLGGTKYMVIQGEPGAVIRGKKGSGGVTIKKTN
772	IDNLPEEVVANSY
773	LAAGLPGKCGVSVPYKISTSTNCATVK
774	QVPLVQQQQFPGQQQPFPPQQPYPQQQPFPSQQPY
775	FAIIDQDHSGFIEEEELKLFLQ
776	YYPTSPQQPGQEQQP
777	CATADCGSGQV
778	EKIEENGSMRVF
779	KHHQTY
780	DPYGATISATPE
781	EGDALSDKIEKISYETKLVAS
782	YEIKLVASPDGGSILK
783	QQPAQGQQPEQGQQGQQPGQGQQGQQPGQGQQPGQGQPGYYPTSPQQSGQGQPG
784	KAVANVN
785	APGDSPNTDGIHMGDSSGVSIIDT
786	AKYMVIQGEPGVVIRGKKGAGGITIKKTGQALVVGIYDEPMTPGQC
787	QGQQGYYPTSPQQSGQGQQLGQGQQGYYPTSPQQSGQGQQGYDSPYHVSAE
788	RTTADRQAACNCLK
789	VSVLAAT
790	TIGTGDDCV
791	FFKACGLSGKS
792	EVDHTNFKYSYTVIEGGPVGDKVEKICNEIKIVAAPDGGSILKITSKYHTKGDHEV
793	WAGQC
794	ERIFKRFDTNGDGKISSSELGDALK
795	DSELAKLRKLLEDV
796	YSYSLIEGDALSDKIEKISYETKLV
797	NITGVTCGPGHGISVGSLGRYKDEKDVTDINVK
798	MGVFNYETEFTSVIPPARLF
799	HSIIYALRGRAHVQVVDSNG
800	SCGPPKVPPGPNITT
801	MSWQAYVDEHLMCDIEGTGHHLTSAAILGHDGTVWAQSSNFPQFKPEEM
802	EIPTEGWVKPSLKFILNTVNGTTRTINPLGFFKKEALPKCPQVYNKLGMYPPNM
803	VKKAFAIIDQDKSGFIEEEELKLFLQNFKAGARALSDAETKAFLKAGDSDGDGKIGIDEF
804	NGLIDD
805	QFQCAGVA
806	RAPQRCDL
807	KLFKAFILDADNLIPKVAP
808	AVTVGASTLADERAYFSNYGKCTDIFAPGLNILSTWIGSK
809	EEWQPRRQRPQSRREEREQEQGS
810	PGQGQPGYYPTSPQQPGQ
811	DHFWAVRGGGGESFGIVV
812	KFDEAARKLAITEVDLERAEARLEAAEAKILELEEELKVVGNNMKSLEISEQEASQREDSYEETIRDLTQRLKDAENRA
813	MDAIKKKMQAMKMEK
814	PQQQFPQQQQFPQQQQ
815	VRVVNCQGN
816	GDCGGQLSC
817	QLEVMTSIALRTLPTMCGVNVPLY
818	DLMIRIIA
819	KIEEDL
820	EKLEAGFKKLEAATDCKSLLKKYLTKEVFD
821	DVIPANW
822	DDLLNRNNTFKPFAEYKSDYVYQP
823	PPFSQQQSPFSQQQQ
824	MNNEK
825	AFVLDADNLIPKIAPQAVKSAEILEGDGGVGTIKKINF
826	EPFNLRSRNPIYSNKFGKFFEITPEKNPQLQDLD
827	EASKAADESERGRKVLENRS
828	QQPFPSQQPYPQPQPFPPQLPYPQ
829	LDLAVNAAVDAGIHFAVAAGNDNADACNYSPAAAE
830	MSWQTYVDEHLMCDIEGTGQHLASAAIFG
831	YNSLG
832	AGKKYGVAKKANVYAVKVLRSNGSGTMSDVVKGVE
833	AVWSKNSCAKKYDCKILPNTLVL
834	NSSEGVTGTVYFTQEGDGPTTVTGNLSGLKPGLHGFHVHALGDTTNGCMSTGPHFNPVGKEHGAPGDENRHAGDLGTAAINIVDKQIPLTGPHSIIGRAVVVHSDPDDLGRGGHELSKSTGNAGGRVACGIIGLQG
835	PIYSNKFGNFYEITPD
836	LQVRGTRGEHTEAEGGVYDISNKRRMGLTEFQAVKEMQDGILELIKIEK
837	REEREQEQQQG
838	GNNVFSGF
839	KSEIAHR
840	PADKYKTF
841	MKFFAVLALCIV
842	DGAVWAKS
843	LPAGTTSYILNPDDNQNLRVAKLAIPINNPG
844	LAFPAGVCPTIGVGGNFAGGGFGMLLRKYGIAAENVIDVK
845	PMKLSWGAIWRMD
846	FHVEKGCNPNY
847	EFCEITLISSSRKDCDEIPVEGWVKPSLKF
848	EALLKANTQLVEKDKALQNAEGEVAALNRRIQLLEEDLERSEERLNTATTKLAEASQAADESERMRKVLENRSL
849	GNEPIFKDGLGCGSCYE
850	CCNGVR
851	MDAIKKKMQAMKLEKDNAMDRADTLEQQNKEANLRAEKTEEEIRATQKKMQQVENELDQAQEQLSAANTKLDEKEKALQNAEGEVAALNRRIQLLEEDLERSEERLNTATTKLAEASQAADESERMRKVLENRSLSDEERMDALENQLKEARFLAEEADRKYDEVARKLAMVEADLERAEERAESGESKIVELEEELRVVGNNLKSLEVSEEKANQREETYKEQIKTLANKLKAAEARAEFAERSVQKLQKEVDRLEDELVNEKEKYKSITDELDQTFSELSGY
852	YKAAVG
853	AAAGGYK
854	LTPLMSSKFPELGMN
855	GAEKNW
856	NQLDQFPRRFYLAGNQEQEFLRYQQQ
857	IKASKE
858	QQSFPQPQPQQPQQPSILQ
859	PFKYVKDRVDEVDHANFKYSYSLIEGGPVGDTLEKISNEIKIVATPDGGSILKISNKYHTKGN
860	GQQQPFPPQQPYPQPQPFPSQQPYLQLQPFPQPQLPYPQPQPFRPQQPYPQPQPQYSQPQQPISQQQQQQQQQQQQQQQILQQILQQQLIPCRDVVLQQHNIAH
861	GQGQQSGQGQQGYYPTSPQQSGQGQQPGQGQPGYYPTSPQQSGQWQQPGQGQQPGQGQQSGQGQQGQQ
862	SQQPQQPFPQQPHQPQQPYPQQQP
863	KYVKERVDEVDNTNFKYSYTVIEGDVLGDKLEKV
864	LQKKIQQIENELDQVQESL
865	DESERARKILENRSLADEERMDALENQLKEARFLAEEADKKYDEVARKLAMVEADLERAEERAEAGEAKIVELEEELRVVGNNLKSLEVSEEKANQREE
866	NWIEILRVDNLVITGKGKLDGQG
867	YVTRG
868	IPSEVL
869	AENRAAEAERTVSKLQKEVDRLEDELLAEKERYKAISDELDQTFAELAGY
870	PQQLGQGQQSGQGQ
871	MSWQTYVDEHLMCEIEGHHLSSAAIVGHDGAVWAQSTAFPQFKPEEMTNI
872	SPLAGRTSA
873	LPQQPPFSQQQQQLVLP
874	QDSHQKIRHFNEGDVLVIP
875	QGVSQPQQQ
876	VPPACCNGIRTINGLAKTTPDRQAACNCLKSLAGSVSGVNPGNAESLPGKCGVNVPYKISTSTNCATVK
877	AILTLVNNDDRDSY
878	MGVYTFENEYTSEIPPSRLFKAFVLDADNLIPKIAPQAIKQAEILEGNGGPGTIKKITFGEGSQYGYVKHRIDSIDEASYSYSYTLIEGDALTDTIEKISYETKLVACGSGSTIKSISHYHTKGNIEIKEEHVKAGK
879	AKTTADRQAACNCLKQA
880	DDVKKAFFVIDQDKSGFIEEDELKLFLQNFSAGARALT
881	SVLSGFSKHF
882	LQQLCCQQLWQIPEQSRCQAIHNVVHAIILHQQQQQQQPSSQVS
883	AKTTADRQAACNCLKQLS
884	FPGCPETFEE
885	LSGTSMASPHIAGLL
886	AILGQDGSVWAQGLHLGG
887	FPEFKPDEI
888	MSWQTYVDDHLMCDIEGNHLSSAAILGHDGTVWAQS
889	GAVIRGKKGSGGITIKKTGQALVFGIYEEPVTPGQCNMVVERLGDYLIEQG
890	LVVLNGRAILTLVN
891	WGKTIPQGDADEDGNGHGTHCSGT
892	LPKAAPGAYKNVEIKGDGGVGTIKHITLPEGGPVTTMTLRTDGLDKK
893	LPAGTTSYILNPDDNQNLRVVKLAIPINNPG
894	PSQQNPQAQGSVQPQQLPQFEIRNLALQTLPAMCNVYIPPYCTIAPFGIFGTN
895	QQLQCAGVA
896	CTGVT
897	AGKEKAAGLFKAVEAYLLAHSDAYN
898	DDVANPIIIDMKYCPNKIC
899	PISQQQQQQQQQQQILQQILQQQLIPC
900	ANQLDQNPR
901	HELKIVAAPGGGSILKISSKFHAKGDHEVNAEEMKGAKEMAEKLLRAVESYLL
902	PGVNPNNAAALPGKCGVNVPYKIS
903	SYPPSAGAF
904	EILEGDGGPGTIKKITFGEGSQYGYVKHKIDSIDKENYSYSYTLIEGDALGDTLEKISYETKLVASPSGGSIIKSTSHYHTKGNVEIKEEHVKAGKEKAS
905	VQPQQLPQFEEIRNLALQTLPAMCNVYIPPYCS
906	PQLEIVPNS
907	NGLHLPSYSNAPQL
908	SRRQRNPYHF
909	KLAEASQAADESERMRKVLENRSLADEERMDALENQLKEARFLAEEADKKYDEVARKLAMVEADLERAEERAESGESKIVELEEELRVVGNNLKSLEVSEEKANQREE
910	DGSVWAQSADFPQFKPDEI
911	STFTCSGGP
912	NIMKDFDEPGHLAPTGLFLGPTKYMVIQGEPGAVIRGKKGSGGITVKKTGQALVVGIYDEPMTPGQCNMVVERLGDYLLEQGM
913	NYLRGA
914	QQSGQGQQSGQGQQSGQG
915	IKAGKEKAAGLFKAVEAYLLAH
916	HELKIVAAPGGGSILKISSKFHAKGDHEINAEEMKGAKEMAEKLLRAVE
917	RQDCCRQLAAVDDSWCRCSALNHMVGGIYRELGATDVGHPMAEVFPGCRRGDLERAAASLPAFCNVDIPNGTGGVCYWLGYPRTPRTGH
918	GCGSCFEIKCTKPES
919	MGVFNYETEFTSVIPAPRLFKAFILDGDNLIPKIAPQAIKSTEIIEGDGGVGTIKK
920	DKVEKISYEIKLVASPSGGSIIKSTSHYH
921	TVTSNLAPC
922	KPEEIAGIMKDFDEPGHLAPTGLYLGGAKYMVIQGEP
923	QTIRNSRWSSP
924	VDGKARTAWVDSGAQLGELYYAI
925	SQFHIQGQVYCDTCRARFITELSEFIPGAGVRL
926	MASNKVVFS
927	EQLMQVNAKLEEKDKALQNAESEVAALNRRIQLLEEDLERSEERLATAT
928	ENIEGNGGPGTIKKINF
929	SFNLE
930	NPILINQFY
931	MGVFNYEAETTSVIPAARLFKAFILDG
932	GAFAAT
933	LQNAVDQASQREDSYEETIRDLTQRLKDAENRAAEAERVV
934	ATPFPHRKGVLFNIQYVNYWFA
935	LENEFDRVNEG
936	ATNTISGTSMASPHIAGLLAY
937	GGQDFYDVSLVDGFNLPMSVAPQGGTGECK
938	GQGQQPEQGQQPGQGQQGYYPTSPQQPGQGKQLGQGQQGYYPTSPQQPGQGQQPGQGQQG
939	QQQPPFSQQQPILPQQPPFSQQQQLVLPQQPPFSQQQQPVLPPQQSPFPQQQQ
940	IIKEF
941	IHYENI
942	VKDFEEPGHLAPTGLFLGGTKYMVIQGEPGVVIRGKKGTGGITIKKTGMAL
943	GTNNKTMAVC
944	LEEKDKALSNAEGEVAALNRRIQLLEEDLERSEERLNTATTKLAEASQAADESERMRKVLENRSLSDEERMDALENQLKEARFLAEEADRKYDEVARKLAMVEADLERAEERAETGESKIVELEEELRVVGNNLKSLEVSEEKANQREEAYKEQIKTLTNKLKAAEARAEFAERSVQKLQKEVDRLEDELVNEKEKYKSITDELDQTFSELSGY
945	EKGCNPNYLALLVKYVDGDGDIVAVDIKEKGS
946	MSWQAYVDEHLMCEIDGHHLTAAAILGHDGSVWAQSSSFPQFKS
947	QRMMAEIDTDGDGFIS
948	CQFQRLNAQRPDNRIESEGGYIETWNPNNQEFECAGVALSR
949	QGQQGQQSGQG
950	PETCPPTEYSKIFK
951	EITAIMKDFDEPGSLAPTGLHLGGTKYMVIQGEPGAVIRGKKGPGGITVKKT
952	WGVMVSHRSGETEDVTIADI
953	EFRRVRCKY
954	LKVAKAQQLAAQLPAMCRLEGGDALSASQ
955	GGTKYMVIQGEPGAVIRGKKGPGGVTVKKTGMALVIGIYDEPMTPGQCNMIVERLGDYLIDQGL
956	KGFKGSVANMSLGGGKS
957	IKDVTVTAPGDSPNTDGIHMGDSSG
958	GIMNDFAEPGTLAPTGLYLGGTKYMVIQGEPGAVIRGKKGPGGITIKKTNQALIIGIYDEPMTPGQCNMIVERLGDYLVEQGL
959	ALPGKCGVNIPYKISTSTNCA
960	IGVGDDCISIGPGS
961	ALGDTLEKICNEIKLVATPDGGSILKISNKYHTKGDHE
962	ALNGRAHVQVVDSNG
963	GIYDEPVAPGQCNMIVERLGDYLVDQ
964	EALRII
965	SQSDNFEYVAFKTDSRPSIAN
966	KKYDLDFKNP
967	PAQGQQGQQPGQGQQGQQLGQGQQGQQPGQGQQGQQPAQGQQGQQPGQGQQGQQPGQGQQGQQPGQGQQPGQGQ
968	QQPAQGQQGQQLAQGQQGQQ
969	ERIFKRFDANGDGKISSSELG
970	QPYPQQQPLPQQQPFPQQPQ
971	QLQPFPQPQLPYPQPQLPYPQPQPFRPQQ
972	DNGLEETICT
973	SGQGQQPGQWQQPGQWQQPGQGQPG
974	VIGIYDEPMTPGQCNLVVERLGDYLLEQGM
975	SDSKSLLKKYLTKEVFD
976	CSYTVWPGTLTGDQKPQLSLTGFELA
977	QQPAQGQQPAQGQQ
978	GAVIRGKKGSGGVTVKKTSQALVFGIYEEPLTPGQCNMIVERLGDYLIDQGL
979	KKAFAIIDQDKSGFIEEEELKLFLQNFC
980	WYSSN
981	MSWQTYVDEHLMCEIEGHHLASAAILGHDGTVWAQSADFPQFKPEEITGIMKDFDEPGHLAPTGMFVAGAKYMVIQGEPGAVIRGKKGAGGITIKKTGQALVVGIYDEPMTPGQCNMVVERLGDYLVEQGM
982	PNVNK
983	KPEACS
984	PHQPQQQFPQTQQPQQPFPQPQQTFPQ
985	AQQSYLQGFSRNILEAS
986	KFDEAARKLAITEVDLERAEARLEAAEAKIVELEEELKVVGNNMKSLEISEQEASQREDSYEETIRDLT
987	IEKRIPFSHDDRLGFLTFCPTNLGTTVRASVHIK
988	DYFRNEQSIPPL
989	LTSNNGEASD
990	GTLAPTGMF
991	FGIYDEPVAPGQCNMVVERLGDYLIEQGL
992	GYPIIIDMKYCPNKIC
993	EDVPQPPVSQFHIQGQVYCDTCRARFITELSEFIPGASVRLQCKDGENG
994	QPQPFRPQQPYPQPQPQYSQPQQPISQQQQQQQQQQQQQQQQQQILQQILQQQLIPC
995	EITGIMKDFEEPGHLAPTGLHLGG
996	GFGINAENNQRNFLAGEEDNVISQI
997	QARDANIRAEKAEEEARSLQKKIQQIENDLDQT
998	NGDITFTEVGYTRAEGLYSMLVERDHKNEFCEITLISSGRKDCNEIPTEGWAKPSLKFILNTVNGTTRTINPLGF
999	FPQFKPEEIAAIVKDFEEPGTLAPTGLFLGGAKYMVIQGEAGVVIRGKKGSGGVTVKKTGQALVIGIYDEPMAPGQCNMIVERLGDYLIE
1000	SCGPPKVPPGPNITA
1001	CQFQRLNAQRPDNRIESEGGYIETWNPNNQEFQCAGVALSR
1002	FNKAIKE
1003	QQQGQQGQQGQQGQQGQQGQQQGQQGQQGQQGQQGQQGQQGQQGQQQQGQQG
1004	KYIAEDADRKYDEAARKLAITEVDLERAEARLEAAEAKI
1005	GGTKYMVIQGEPGAVIRGKKGPGGVTVKKTNQALIIGIYDEPMTPGQCNMIVERLGDYLIDQGY
1006	TETGLHRAIVPSGASTG
1007	EPIAAYHFDLSGKAFGAMAKKGEE
1008	SNKAFA
1009	VVFKKHV
1010	GIIQP
1011	DTLIPKVAPQAI
1012	ELTKHAKSVSKKGSEEEDITNPINLR
1013	YIQQNG
1014	VERDHKNEFCEITLLSSGRKDCNEIPIEGWVKPSLKFILNTVNGTTRTINPLGFFKKEALP
1015	KRLVLF
1016	FTIDY
1017	DTGTNVDHVDFEGRAKWGKTIP
1018	FNTNE
1019	WLDAKATWYGKPTGAGPDDNGGACGYKDVNKAPFNSMGACGN
1020	IFPGCPSTFEEPQ
1021	LGATLLDVIQSGVENLDSGVGIYAPDAEAYTLF
1022	SYPYV
1023	VEGNGGPGTIKKISF
1024	KAFFAKVGLKGKS
1025	PLFDPIIEDYHKGFKQTDKHPNKDFGDVN
1026	STYASGKVWG
1027	TGVTCGPGHGISVGSLGRYKDEKDVTDINVKDCTLKKT
1028	LNTVNGTTRTVNPLGFFKKEALPKCPQVFNKLGMYPP
1029	SQQQQPPFSQQQPPFSQQQQPPFSQQQPPFSQQQQPVLPQQPSFSQQQ
1030	VIGIYDEPMTPGQCNLVVERLGDYLLEQGL
1031	SSQVLQQSTYQLLQQLCCQQL
1032	PDNRIESEGGLIETWNPNN
1033	ETPSVIPAARLFKSYVLDGDKLIPKVAPQAITSVENVEGNGGPGTIKNITFGEGS
1034	DHKNEFCEITLISSGRKDCDEIPVEGWVKPSLKF
1035	RQSRRG
1036	SRSVDAPSPWSGRFWGRTRCSTDAAGKFTCETADCGSGQVACNGAGAVPPATLVEITIAANGGQDYYDVSLVDGFNLPMSVAPQGGTGECKPSSCPANVN
1037	DGTVWAQSAKFPQFKPEEM
1038	TACGNEPIFKDGLGC
1039	FNVEK
1040	ANIELVG
1041	DGGEGVDAYVIDTGTNVDHVDFEGRA
1042	ALIIGIYDEPMTPGQCNMVVERLGDYLIDQGY
1043	AENRAAEAERTVSKLQKEVDRLEDELLAEKERYKSISDELDQTFAELAGY
1044	MDAIKKKMQAMKLEKDNAMDRADTLEQQNKEANIRAEKSEEEVHNLQKRMQQLENDLDQVQESLLKANTQLEEKDKALSNAEGEVAALNRRIQLLEEDLERSEERLNTATTKLAEASQAADESERMRKVLENRSLSDEERMDALENQLKEARFLAEEADRKYDEVARKLAMVEADLERAEERAETGESKIVELEEELRVVGNNLKSLEVSEEKANQREEAYKEQIKTLANKLKAAEARAEFAERSVQKLQKEVDRLEDELVNEKEKYKSITDELDQTFSELSGY
1045	CNGNGAVPPATLVEITIA
1046	PDRQAACNCLKQA
1047	YSFSVIEGDVL
1048	EINEGALMLPH
1049	DGTVWAKS
1050	NLPQQC
1051	DFNEPGHLAPTGLHLGGTKYMVIQGEAGAVIRGKKGSGGITIKKTGQALVFGIYEEPVTPGQCNMVVERLGDYLVEQGM
1052	MAYSAMTKLALVVALCMVVSVPIAQAQAITCGQV
1053	ITFTEVGYTRAEGLYSMLVERDHKNEFCEITLISSGRKDCDEIPTEGWVKPSLKFILNTVNGTTRTINPLGFFKKEALPKCAQVYNKLGMYPPNM
1054	GAGVRLQCR
1055	PIFKDGKGCGSCFEIKC
1056	RQGAEVYQKLK
1057	GEPGAVIRLGDYLL
1058	NYEPIAAYHFDLAGTAFGAMAKKGEEEKLRKAGIIDMQFRRVKCKYP
1059	ETKAFLAAGDSDGDGKIGVDEFAA
1060	QPQQPISQQQAQQQQQQQQQQQQQQQQQQILQQILQQQLIPCRDVVLQQHNIAH
1061	GQGQQSGQGQQGYYPTSLQQPGQGQQLGQGQPG
1062	AIMKDFNEPGSLAPTGLHLGGTKYMVIQGEPG
1063	GQQGQQSGQGQQLGQGQQGQQ
1064	YEATLE
1065	GASVRLQCRDKENGD
1066	NLENDFDN
1067	DGLIDVTLGST
1068	IIKTTSKYHTKGDVEIKEEHVKAGKEKASHLFKLIE
1069	QIVGDDLTVTNP
1070	IKAGKEKASGLFKAVE
1071	AVIRGKKGPGGITIKKTNQALIIGIYDEPMTPGQCNMIVERLGDYLIEQ
1072	PFSQQPQQTFPQPQQTFPHQPQQQFPQPQQPQQ
