## Supplementary material for "AllerStat: Finding Statistically Significant Allergen-Specific Patterns in Protein Sequences by Machine Learning": Zipped Supplementary Information: supData7.xlsx

### Sheet: suptable8
ASP	match	description	Score	e value
LIIGIYDEPMTPGQCNLVVERLGDYLLEQGM	Cuc_m_2|EP00112|R00426.0		33.1	2e-07
AEDADRKYDEVARKLAMVEADLERAEERAETGESKIVELEEELRVVGNNLKSLEVSEEKA	Pen_c_1|EP00245|A00095.0	tropomyosin(Penaeus chinensis)	34.3	3e-07
AIMKDFDEPGSLAPTGLHLGGTKYMVIQGEPGAVIRGKKGSGGITVKKTGQALIIGIYDEPLTPGQCNMIVERLGDYLLEQGM	Cuc_m_2|EP00112|R00426.0		37	5e-08
KLEEVAGKYNLQVRGTRGEHTEAEGGVYDISNKRRMGLTEY	Pen_c_2|EP00246|A00096.0	arginine kinase(Penaeus chinensis)	31.6	1e-06
KFILNTVNGTTRTINPLGFFKKEALPKCPQVFNKLGMYPPNM	Ole_e_1|EP00103|R00880.0	CAQVYNKLGMYP, critical amino acids are marked in red (137K, 138L, 139G, 141Y, 142P)	27.3	7e-05
KLAEASQAADESERARKILE	Pen_c_1|EP00245|A00095.0	tropomyosin(Penaeus chinensis)	30.8	9e-07
MSWQAYVDDHLMCEIEGNHLSAAAIIGHDGSVWAQSATFPQLKPEEVTGIMNDFNEPGSLAPTGLYLGGTKYMVIQGEPGVVIRGKKGPGGVTVKKST	Cuc_m_2|EP00112|R00426.0		33.5	1e-06
MDAIKKKMQAMKLEKDNAMDRADTLEQQNKEANNRAEKTEEEIRATQKKMQQVENELDQAQEQLSAANTKLDEKEKALQNAEGEVAALNRRIQLLEEDLERSEERLNTATTKLAEASQAADESERMRKVLENRSLSDEERMDALENQLKEARFLAEEADRKYDEVARKLAMVEADLERAEERAESGESKIVELEEELRVVGNNLKSLEVSEEKANQREETYKEQIKTLANKLKAAEARAEFAERSVQKLQKEVDRLEDELVNEKEKYKSITDELDQTFSELSGY	Lit_v_1.0101|EP00170|R01806.0		69.3	1e-18
GIYDEPVAPGQCNMVVERLGDYLLEQGM	Cuc_m_2|EP00112|R00426.0		32.3	4e-07
REEAYKQQIKTLTTRLKEAEARAEFAERSVQKLQKEVDRLEDELVHEKEKYK	Pen_c_1|EP00245|A00095.0	tropomyosin(Penaeus chinensis)	34.3	2e-07
GAVIRGKKGAGGITVKKTG	Cuc_m_2|EP00112|R00426.0	major	31.2	6e-07
MSWQAYVDEHLMCEIEGHHLTSAAIVGHDGAVWAQSTAFPQFK	Cuc_m_2|EP00112|R00426.0		29.3	1e-05
DVEIKEEHVKAGKEKASHLFKLIENYLLAHSDAYN	Bet_v_1|EP00201|R00193.0	Amino acids shown in red are essential for IgE binding	26.9	6e-05
PGSLAPTGLYLGGTKYMVIQGEPGVVIRGKKGTGGITVKKTN	Cuc_m_2|EP00112|R00426.0	major	32.7	4e-07
SADESERGRKVLESRS	Lit_v_1.0101|EP00170|R01806.0		26.9	3e-05
GAIVTVKGGLRILSPD	Ara_h_3.0101|EP00026|R00098.0	When altered, amino acids shown in red lead to a decrease of IgE binding: VTVRGGLRILSPDRK	27.3	2e-05
IIGIYDEPLTPGQCNMIVERLGDYLIDQ	Cuc_m_2|EP00112|R00426.0		35.8	2e-08
EEMTNIMKDFDEPGFLAPTGLFLGPTKYMVIQGEPGAVIRGKKGSGGITVKKTGQALVIGIYDEPMTPGQCNMVVERLGDYLLEQGM	Cuc_m_2|EP00112|R00426.0	major	35.4	2e-07
MSWQTYVDEHLMCEIEGHHLTSAAIVGHDGTVWAQSAAFPQFKPEEMTNIMKDFDEPGFLAPTGLFLGPTKYMVIQGEPGAVIRGKKGSGGITVKKTGQALVVGIYDEPMTPGQCNMVVERLGDYLVEQGL	Cuc_m_2|EP00112|R00426.0	major	38.1	5e-08
FGIYDEPLTPGQCNMIVERLGDYLL	Cuc_m_2|EP00112|R00426.0		35.8	2e-08
MSWQAYVDDHLMCEIDGQHLSSAAILGHD	Cuc_m_2|EP00112|R00426.0		30	4e-06
GGVYDISNKRRMGLTEYQAVKEMQDGILELIKIEK	Pen_c_2|EP00246|A00096.0	arginine kinase(Penaeus chinensis)	35	4e-08
AFFVIDQDKSGFIEEEELKLFLQNFKAGARALTD	Sal_s_1.0101|EP00169|R02976.0	Major epitope	31.2	1e-06
VYCDTCRAGFITELSEFIPGASVRLQCKDKENGDITFTEVGYTRAEGLYSMLVERDHKNEFCEITLISSGRKDCDEIPTEGWAKPSLKFILNTVNGTTRTVNPLGFFKKEALPKCAQVYNKLGMYPPNM	Ole_e_1|EP00103|R00880.0	CAQVYNKLGMYP, critical amino acids are marked in red (137K, 138L, 139G, 141Y, 142P)	31.2	2e-05
MSWQTYVDEHLMCDIDGHHLTAAAIIGHDGSVWAQSSSFPQFKPEE	Cuc_m_2|EP00112|R00426.0		32	1e-06
SESGPFNLRSRNPIYSNKFGKFFEITPEKN	Api_c_1.0101|EP00206|R00079.0		55.1	4e-16
ISTRVRCGRSMQGYPFNPCLTEAQYKEME	Scy_p_?|EP00224|R01830.0		36.2	1e-08
MSWQAYVDEHLMCDIDGQGQQL	Cuc_m_2|EP00112|R00426.0		28.5	1e-05
MDAIKKKMQAMKLEKDNAMDRADTLEQQNKEANIRAEKAE	Pen_c_1|EP00245|A00095.0	tropomyosin(Penaeus chinensis)	30.4	4e-06
DVFVIPAGHPVAINASSNL	Len_c_1.0101|EP00166|R00734.0		30.8	1e-06
GDKPGPNITATYGDKWLDAKAT	Hol_l_1.0102|EP00081|R00700.0	C-terminus contains at least one discontinuous epitope	39.3	5e-10
FAIIDQDKSDFVEEDELKLFLQVFSAGARALTDAETKAGDSDGDGKIGVDEFA	Sal_s_1.0101|EP00169|R02976.0	Major epitope	30	8e-06
ITDMNYEPIAPYHFDLSGKAFGAMAKPGLNDK	Hol_l_1.0102|EP00081|R00700.0	C-terminus contains at least one discontinuous epitope	28.1	2e-05
KPEEITGIMNDFNEPGSLAPTGLYLGGTKYMVIQGEPGAVIRGKKGPGGVTIKKT	Cuc_m_2|EP00112|R00426.0	major	31.2	4e-06
MSWQAYVDDHLMCEIEGNHLSAAAIIGQDGSVWAQSANFPQFKSEEITGIM	Cuc_m_2|EP00112|R00426.0		33.5	3e-07
IIDQDKSDFVEEDELKLFLQNFSAGARALSDAETK	Sal_s_1.0101|EP00169|R02976.0	Major epitope	31.6	9e-07
KQLTEAKWIAEEADKKY	Lit_v_1.0101|EP00170|R01806.0		27.3	2e-05
MSWQAYVDEHLMCEIEGHHLASAAILGHDGTVWAQSADFPQFKPEEITGIMKDFDEPGHLAPTGMFVA	Cuc_m_2|EP00112|R00426.0		31.2	6e-06
ATWYGKPTGAGPDDNGGACGIK	Hol_l_1.0102|EP00081|R00700.0	C-terminus contains at least one discontinuous epitope	42	5e-11
YVDEHLMCEIEGNHLTSAAIIGQDGSVWAQS	Cuc_m_2|EP00112|R00426.0		30.4	3e-06
MKLEKDNAMDRADTLEQQNKEANIRAEKAEEEVHNLQKRMQQLENDLDQVQESLLKANTQLEEKDKALSNAEGEVAALNRRIQLLEEDLERSEERLNTATTKLAEASQAADESERMRKVLENRSLSDEERMDALENQLKEARFLAEEADRKYDEVARKLAMVEADLERAEERAETGESK	Lit_v_1.0101|EP00170|R01806.0		68.9	3e-19
FVISTRVRCGRSMEGYPFNPCLTEAQYKEME	Scy_p_?|EP00224|R01830.0		37.4	5e-09
KLQKEVDRLEDELLAEKEKYKAISDELDQTFAELAGM	Pen_a_?|EP00086|A00004.0		37	8e-09
EEEGSNREVRRYTARLKEGDVFIMPAAHPVAINASSELHLLGFGINAENNHRIFLAGDKDNV	Len_c_1.0101|EP00166|R00734.0		47.4	2e-12
EVRRYSARLSEGDIFVIPAGYP	Len_c_1.0101|EP00166|R00734.0		37	4e-09
KKMQQVENELDQVQEQLS	Lit_v_1.0101|EP00170|R01806.0		26.9	4e-05
YPLTGMTKEVQQKLIDDHFLFKEGDRFLQAANACRFWPTGRGIYHND	Scy_p_?|EP00224|R01830.0		30	7e-06
LTAAAILGQDGSVWAQSATFPAFKPEEIAAILKDFDQPGTLAPTGLFLGGTKYMVIQGEPGAVIRGKKGSGGITIKKTSQALLIGIYDEPLTPGQCN	Cuc_m_2|EP00112|R00426.0		40	4e-09
EGNHLTSAAIIGQDGTVWAQSANFPQFKPEEITGIMNDFA	Cuc_m_2|EP00112|R00426.0		28.1	3e-05
MAYSAMTKLALVVALCMVVSVPIAQAITCGQVSSSLAPCIPYVRGGGAVPPACCNGIRNVNNLARTTPDRQAACNCLKQLSASVPGVNPNNAAALPGKCGVSIPYKIS	Par_j_2.0101|EP00221|R00954.0		44.3	2e-10
RLQCKDKENGDVTFTEVGYTRAEGLYSMLVERDHKNEFCEITLISSGRKDCNEIPTEGWVKPSLKFILNTVNGTTRTVNPLGFFKKEALPKCAQVYNKLGMYPPN	Ole_e_1|EP00103|R00880.0	CAQVYNKLGMYP, critical amino acids are marked in red (137K, 138L, 139G, 141Y, 142P)	31.2	1e-05
DDVKKAFAIIDQDKSGFIEEDELKLFLQNFKAGARALTDGETKTFLKAGDSDGDGKIGVDEF	Sal_s_1.0101|EP00169|R02976.0	Major epitope	31.6	3e-06
ALIIGIYDEPMAPGQCNMIVERLGDYLLEQG	Cuc_m_2|EP00112|R00426.0		33.5	1e-07
PVVVHITDMNYEPIAAYHFDLAGTAFGAMAKKGEEEKLRKAGIIDMQFRRVKCKY	Hol_l_1.0102|EP00081|R00700.0	C-terminus contains at least one discontinuous epitope	35	1e-07
DQASQREDSYEETIRDLTQRLKDAENRATEAERTVSKLQKEVDRLEDELLAEKERYKAISDELDQTFAELAGY	Pen_a_?|EP00086|A00004.0		36.6	5e-08
PKVPPGPNITATYGDKWL	Hol_l_1.0102|EP00081|R00700.0	C-terminus contains at least one discontinuous epitope	37.4	3e-09
TKYMVIQGEPGAVIRGKKGSGGVTVKKTNQALIFGIYEEPMTPGQCNMVVERLGDYLIEQG	Cuc_m_2|EP00112|R00426.0	major	39.3	2e-09
IIDQDKSGFIEEEELKLFLQNFKAGARALTDAETKAFLKAGDADGDGMIGVDEFA	Sal_s_1.0101|EP00169|R02976.0	Major epitope	33.5	4e-07
MSWQTYVDDHLMCDIEGTGQHLTAAAILG	Cuc_m_2|EP00112|R00426.0		28.5	1e-05
ALLIGIYDEPMTPGQCNMIVERLGDYLVEQGL	Cuc_m_2|EP00112|R00426.0		35	4e-08
MSWQAYVDDHLMCDIDGHHLTAAAILGHDGSVWAQSSTFPKFKPEEITAIMKDFDEPGSLAPTGLHLGGTKYMVIQGE	Cuc_m_2|EP00112|R00426.0		35.4	2e-07
AEEADKKYDEVARKLAMVEADLERAEERAETGESKIVELEEELRVVGNNLKSLEVSEEKAN	Pen_c_1|EP00245|A00095.0	tropomyosin(Penaeus chinensis)	33.9	3e-07
TWYGKPTGAGPKDNGGACGYKDVDKAPFN	Hol_l_1.0102|EP00081|R00700.0	C-terminus contains at least one discontinuous epitope	51.6	9e-15
YDEPMTPGQCNLVVERLGDYLIEQG	Cuc_m_2|EP00112|R00426.0		33.1	2e-07
DQIEKQAKDLAFPGSGEQVEKLIKNQRESHFVSAR	Len_c_1.0101|EP00166|R00734.0		26.9	7e-05
EEMTNIMKDFDEPGFLAPTGLFLGPTKYMVIQGEPGAVIRGKKGSGGITVKKTGQALVIGIYDEPMTPGQCNMVVERLGDYLLEQGL	Cuc_m_2|EP00112|R00426.0	major	35.4	2e-07
QALIIGIYDEPMTPGQCNMVVERLGDYLVDQ	Cuc_m_2|EP00112|R00426.0		34.7	6e-08
VKKTGQALIFGIYDEPVTPGQCNMIVERLGDYLIEQGL	Cuc_m_2|EP00112|R00426.0		35	5e-08
MSWQAYVDDHLMCDIEG	Cuc_m_2|EP00112|R00426.0		27.7	2e-05
GAKYMVIQGEPGVVIRGKKGSGGVTIKK	Cuc_m_2|EP00112|R00426.0	major	28.1	2e-05
GTVWAQSTAFPQFKPEEITGIMKDFDEPGHLAPTGMFVAGAKYMVIQGEPGAVIRGKKGAGGITIKKTGQALVVGIYDEPMTPGQCNMVVERLGDYLLEQGL	Cuc_m_2|EP00112|R00426.0		35.4	3e-07
NIMKDFDEPGFLAPTGLFLGPTKYMVIQGEPGAVIRGKKGSGGVTVKKTGQALVIGIYDEPMTPGQCNMV	Cuc_m_2|EP00112|R00426.0	major	37	3e-08
AVTVGASTLADERAYFSNYGKCNDIFAPGLNI	Cla_h_9|EP00028|R01534.0		33.5	3e-07
RKYDEAARKLAITEVDLERAEARLEAAEAKILELEEELKVVGNNMKSLEISEQEASQREDSYEETIRDLTQRLKDAENRATEAERTVSKLQKEVDRLEDELLAEKEKYKAISDELDQTFAELAGY	Pen_a_?|EP00086|A00004.0		37.7	7e-08
MSWQTYVDEHLMCEIEGHHLASAAIFGHDGTVWAQSADFPQFKPEEITGIMKD	Cuc_m_2|EP00112|R00426.0		29.3	2e-05
KTNQALIIGIYDEPMTPGQCNMIVERLGDYLLEQGM	Cuc_m_2|EP00112|R00426.0		35.4	4e-08
YDEPVTPGQCNLIVERLGDYLIEQGL	Cuc_m_2|EP00112|R00426.0		33.1	1e-07
MDAIKKKMQAMKLEKDNAMDRADTLEQQNKEANNRAEKSEEEVHNLQKRMQQLENDLDQVQESLLKAN	Lit_v_1.0101|EP00170|R01806.0		53.9	7e-15
TLEQQNKEANLRAEKTEEEIRATQKKMQQIENELD	Lit_v_1.0101|EP00170|R01806.0		31.6	9e-07
VIDQDKSGFIEEDELKLFLQNFSASARALTDAETKAFLA	Sal_s_1.0101|EP00169|R02976.0	Major epitope	33.5	2e-07
DIPSDTPNLLAWNGGGS	Pen_ch_18.0101|EP00041|R00969.0		37.7	2e-09
GAVIRGKKGSGGVTVKKTGQALVFGIYEEPLTPGQCNMIVERLGDYLIDQGL	Cuc_m_2|EP00112|R00426.0	major	36.6	2e-08
ENQRNFLAGSEDNVISQLDREVKELTFPGSAQ	Len_c_1.0101|EP00166|R00734.0		36.6	8e-09
TCGQVSSNLAPCIPYVRGGGAVPPACCNGIRN	Pru_p_3|EP00003|R01109.0		33.1	3e-07
LAPTGLFLGGAKYMVIQGEAGAVIRGKKGAGGICIKKTGQAMVFGIYDEPVAPGQCNMVVERLGDYLL	Cuc_m_2|EP00112|R00426.0	major	34.3	3e-07
IEEEELKLFLQNFKAGARALSDAETKAFLKAGDSDGDGKIGVDEFAAM	Sal_s_1.0101|EP00169|R02976.0	Major epitope	32.3	9e-07
CEIEGNHLSSAAILGQDGSVWAQSSNFPQFKPEEITAIMNDFAEPGSLAPTGLYLGGTKYMVIQGEPGAVIRGKKGPGGVTIKKTNQALIIGIYDEPMTPGQCNMIVERLGDYLID	Cuc_m_2|EP00112|R00426.0	major	35.8	3e-07
KVSSTLSGLEGELKGTYYPL	Pen_c_2|EP00246|A00096.0	arginine kinase(Penaeus chinensis)	26.2	8e-05
MSWQTYVDDHLMCEIEGNHLTAAAILGQDGSVWAQSA	Cuc_m_2|EP00112|R00426.0		31.6	1e-06
ALIIGIYDEPMTPGQCNMVVERLGDYLIDQGL	Cuc_m_2|EP00112|R00426.0		34.7	6e-08
MSWQAYVDEHLMCEIEGHHLAAAAIVGHDGA	Cuc_m_2|EP00112|R00426.0		28.5	1e-05
LAEEADRKYDEVARKLAMVEADLERAEERAEAGE	Pen_a_?|EP00086|A00004.0		28.1	3e-05
PHWNLNAHSIIY	Jug_r_4.0101|EP00160|R00721.0		28.1	8e-06
ALLIGIYDEPMTPGQCNMVVERLGDYLIEQGL	Cuc_m_2|EP00112|R00426.0		34.7	6e-08
MSWQAYVDDHLMCEIEGHHLTSAAIIGHDGTVWAQSA	Cuc_m_2|EP00112|R00426.0		29.6	6e-06
MSWQTYVDDHLMCDIEGNHLTSAAIIGQDGSVWAQSANFPQFKPEEITAIMNDFAEPGTLAPTGLHLGGTKYMVIQGEAGAVIRGKKGAGGITVKKTNQALIIGIYDEPMTPGQCNMIVERLGDY	Cuc_m_2|EP00112|R00426.0	major	37.7	7e-08
GAVIRGKKGAGGITVKKTSQAL	Cuc_m_2|EP00112|R00426.0	major	36.2	9e-09
ENGDITFTEVGYTRAEGLYSMLVERDHKNEFCEITLISSGRKDCDEIPTEGWVKPSLKFILNTVNGTTRTVNPLGFFKKEALPKCAQVYNKLGMYPPNM	Ole_e_1|EP00103|R00880.0	CAQVYNKLGMYP, critical amino acids are marked in red (137K, 138L, 139G, 141Y, 142P)	31.6	9e-06
MNDFNEPGSLAPTGLYLGGTKYMVIQGEPGAVIRGKKGPGGVTVKKTSQALIIGIYDEPMTPGQCNMIVERLGDYLIDQGL	Cuc_m_2|EP00112|R00426.0	major	36.2	1e-07
NDFNEPGSLAPTGLYLGGTKYMVIQGEPGAVIRGKKGPGGVTVKKST	Cuc_m_2|EP00112|R00426.0	major	30.4	6e-06
GAVIRGKKGAGGICIKKTGQALV	Cuc_m_2|EP00112|R00426.0	major	33.1	1e-07
MDAIKKKMQAMKLEKDNAMDRADTLEQQNKEANNRAEKAEEEVHNLQKRMQQLENDLDQVQEQLLKANTQLEEKDKALQNAEGEVAALNRRIQLLEEDLERSEERLNTATTKLAEASQAADESERMRKVLENRSLSDEERMDALENQLKEARFLAEEADRKYDEVARKLAMVEADLERAEERAETGESKIVELEEELRVVGNNLKSLEVSEEKANQREEAYKEQIK	Lit_v_1.0101|EP00170|R01806.0		69.3	6e-19
TKYMVIQGEPGAVIRGKKGSGGITVKKTSQALIIGIYDEPLTPGQCNMIVERLGDYLLEQGM	Cuc_m_2|EP00112|R00426.0	major	38.1	8e-09
VVVDEGEGNYELVGIRDQQRQQDEQEVRRYSARLSEGDIFVIPAGHP	Len_c_1.0101|EP00166|R00734.0		42	2e-10
AAIIGQDGSVWAQSTDFPQFKPEEITAIMNDFNEPGSLAPTGLYLGGTKYMVIQGEPGAVIRGKKGPGGVTVKKTG	Cuc_m_2|EP00112|R00426.0	major	32	4e-06
SAVNEIEKRIPFSHHDRLGFLTFCPTNLGTTVRASVHIKLPKLAANREKLEEVAGKYNLQVRGTRGEHTEAEGGIYDISNKRRMGLTEFQAVKEMQDGILELIKMEKEM	Pen_c_2|EP00246|A00096.0	arginine kinase(Penaeus chinensis)	40.8	3e-09
MSWQTYVDDHLMCEIEGNHLSAAAIIGHDGSVWAQSATFPQLKPEEVTGIMNDFNEPGSLAPTGLYLGGTKYMVIQGEPGVVIRGKKGPGGVTVKKST	Cuc_m_2|EP00112|R00426.0		33.5	1e-06
FPQLKPEEITGIMKDFDEPGHLAPTGLY	Cuc_m_2|EP00112|R00426.0		26.6	7e-05
MSWQTYVDDHLMCDIEGTGQHLTSAAIFG	Cuc_m_2|EP00112|R00426.0		28.5	1e-05
MSWQAYVDDHLMCEIDGQHLTAAAIIGHDGSVWAQSSTFPQFKPEEIAAIMKDFEEPGSLAPTGLHLGG	Cuc_m_2|EP00112|R00426.0		34.3	3e-07
KLKEAEARAEFAERSVQKLQKEVDRLEDELVHEKEKYKSISDELDQTFAEL	Pen_a_?|EP00086|A00004.0		38.1	6e-09
ASAIVGHDGSVWAQSSSFPQLKPEEITGIMKDFDEPGHLAPTGLHLGGTKYMVIQGEAGAVIRGKKGSGGITIKKTGQALVFGIYEEPVTPGQCNMVVERLGDYLIDQGL	Cuc_m_2|EP00112|R00426.0	major	37	9e-08
LQVRGTRGEHTEAEGGVYDISNKRRMGLTEFQAVKEMQDGILELIKMEKEM	Pen_c_2|EP00246|A00096.0	arginine kinase(Penaeus chinensis)	40	8e-10
QLVEKDKALSNAEGEVAALNRRIQLLEEDLERSEERLNTATTKLAEASQAADESERMRKVLENRSLSDEERMDALENQLKEARFLAEEADRKYDEVARKLAMVEADLERAEERAETGESKIVELEEELRVVGNNLKSLEVSEEKANQREEAYKEQIKTLTNKLKAAEARAEFAERSVQKLQKEVDRLEDELVNEKEKYKSITDELDQTFSELSGY	Lit_v_1.0101|EP00170|R01806.0		69.3	4e-19
ASAIVGHDGSVWAQSSSFPQLKPEEITGIMKDFDEPGHLAPTGLHLGGTKYMVIQGEAGAVIRGKKGSGGITIKKTGQALVFGIYEEPVTPGQCNMVVERLGDYLVEQGL	Cuc_m_2|EP00112|R00426.0	major	37	9e-08
FVISTRVRCGRSLEGYPFNPCLTEAQYKEME	Scy_p_?|EP00224|R01830.0		36.2	2e-08
DFDEPGTLAPTGLHLGGTKYMVIQGEPGAVIRGKKGAGGICVKKTGQALV	Cuc_m_2|EP00112|R00426.0	major	34.3	2e-07
AVNTISGTSMASPHIAGLLAY	Cla_h_9|EP00028|R01534.0		35	5e-08
RAKSSSRKTISSEDEPFNLRSRNPIYSNNFGKFFEITPEKNPQLRDLD	Api_c_1.0101|EP00206|R00079.0		56.6	3e-16
AVNTISGTSMASPHVAGLLAY	Cla_h_9|EP00028|R01534.0		34.3	8e-08
VFGIYEEPMTPGQCNMVVERLGDYLIEQGL	Cuc_m_2|EP00112|R00426.0		32.7	3e-07
AMDRADTLEQQNKEANIRAEKAEEEVHNLQKRMQQLENDLDQVQESLLKANTQLEEKDKALSNAEGEVAALNRRIQLLEEDLERSEERLNTATTKLAEASQAADESERMRKVLENRSLSDEERMDALENQLKEARFLAEEADRKYDEVARKLAMVEADLERAEERAETGESKIVELEEELRVVGNNLKSLEVSEEKANQREEAYKEQIKTLTNKLKAAEARAEFAERSVQKLQKEVDRLEDELVNEKEKYKS	Lit_v_1.0101|EP00170|R01806.0		69.3	8e-19
MSWQTYVDDHLMCDIDGHRLTAAAIIGHDGSVWAQSSSFPQFKS	Cuc_m_2|EP00112|R00426.0		33.9	2e-07
VKKTGQALVFGIYDEPVTPGQCNMIVERLGDYLVEQGM	Cuc_m_2|EP00112|R00426.0		35	5e-08
DEERMDALESQLKEA	Lit_v_1.0101|EP00170|R01806.0		27.7	1e-05
QDRHQKIRHFREGDIIAFPAGV	Ana_o_2.0101|EP00010|R00056.0		28.9	6e-06
GEPDLSNNFGKLFEVKPDKKNPQLQDLDMMLTCVEIKEGALMLPHFNSKAMVIVV	Api_c_1.0101|EP00206|R00079.0		33.1	5e-07
GAGPDDNGGACGIKNVNLPP	Hol_l_1.0102|EP00081|R00700.0	C-terminus contains at least one discontinuous epitope	29.6	3e-06
MSWQAYVDEHLMCEIDGHHLSAAAIIGHDGSVWAQSSTFPQFKPEEIAAI	Cuc_m_2|EP00112|R00426.0		31.6	2e-06
HLSSAAILGHDGTVWAQSTAFPQFKPEEITGIMKDFDEPGHLAPTGMFVAGAKYMVIQGEPGAVIRGKKGAGGITIKKTGQALVVGIYDEPMTPGQCNMVVERLGDYLLEQG	Cuc_m_2|EP00112|R00426.0		36.6	2e-07
EEMTNIMKDFDEPGFLAPTGLFLGPTKYMVIQGEPGAVIRGKKGSGGITVKKTGQAMVVGIYDEPMTPGQCNMVVERLGDYLLEQGL	Cuc_m_2|EP00112|R00426.0	major	35.4	2e-07
GYFGLIFPGCPSTYEEPAQ	Jug_r_4.0101|EP00160|R00721.0		25.8	9e-05
MSWQAYVDEHLMCDIEGTGQHLTSAAILG	Cuc_m_2|EP00112|R00426.0		27.7	2e-05
KENGDITFTEIGYTRAEGLYSMLVERDHKNEFCEITLISSGRKDCDEIPIEGWAKPSLKFILNTVNGTTRTVNPLGFFKKEALPKCAQVYNKLGMYPPNM	Ole_e_1|EP00103|R00880.0	CAQVYNKLGMYP, critical amino acids are marked in red (137K, 138L, 139G, 141Y, 142P)	31.6	1e-05
KSADDIKKAFAIIDQDKSGFIEEDELKLFLQNFCAGARALSDAETKAFLKAGDSDGDGKIGVDEFAAMVK	Sal_s_1.0101|EP00169|R02976.0	Major epitope	33.5	8e-07
DERAYFSNYGKCNDIFAPGLNILSTWIGSK	Cla_h_9|EP00028|R01534.0		45.4	7e-12
ASAIVGHDGSVWAQSSSFPQLKPEEITGIMKDFDEPGHLAPTGLHLGGTKYMVIQGEAGAVIRGKKGSGGITIKKTGQALVFGIYEEPVTPGQCNMVVERLGDYLLEQGL	Cuc_m_2|EP00112|R00426.0		34.7	7e-07
GIYDEPMTPGQCNLVVERLGDYLIDQGY	Cuc_m_2|EP00112|R00426.0		33.1	2e-07
MSWQTYVDEHLMCDIDGQGQQL	Cuc_m_2|EP00112|R00426.0		28.5	1e-05
QARDANLRAEKAEEEARSLQKKIQQIENDLDQT	Lit_v_1.0101|EP00170|R01806.0		35.8	2e-08
GGIYDISNKRRMGLTEYQAVKEMQDGILELIKMEK	Pen_c_2|EP00246|A00096.0	arginine kinase(Penaeus chinensis)	36.6	1e-08
LEEASKAADESERGRKVLESRS	Lit_v_1.0101|EP00170|R01806.0		33.1	1e-07
LIIGIYDEPMTPGQCNMVVERLGDYLIEQG	Cuc_m_2|EP00112|R00426.0		34.3	7e-08
GIYDEPVAPGQCNMVVERLGDYLIDQG	Cuc_m_2|EP00112|R00426.0		32.3	3e-07
MDAIKKKMQAMKLEKDNAMDRADTLEQQNKEANIRAEKTEEEIR	Pen_c_1|EP00245|A00095.0	tropomyosin(Penaeus chinensis)	30.4	5e-06
FPQLKPEEVTGIMNDFNEPGTLAPTGLYLGGTKYMVIQGEPGAVIRGKKGAGGVTIKKTSQALIIG	Cuc_m_2|EP00112|R00426.0	major	35.4	9e-08
DFNEPGHLAPTGLHLGGTKYMVIQGEAGAVIRGKKGSGGITIKKTGQALVFGIYEEPVTPGQCNMVVERLGDYLLEQGL	Cuc_m_2|EP00112|R00426.0		33.5	1e-06
SAVNEIEKRIPFSHHDRLGFLTFCPTNLGTTVRASVHIKLPKLAANREKLEEVAGKYNLQVRGTRGEHTEAEGGIYDISNKRRMGLTEFQAVKEMQDGILELIKIEK	Pen_c_2|EP00246|A00096.0	arginine kinase(Penaeus chinensis)	39.7	7e-09
AFGINAENNQRNFLAGS	Len_c_1.0101|EP00166|R00734.0		31.2	7e-07
TACGNVPIFKDGKGCGSCYE	Hol_l_1.0102|EP00081|R00700.0	C-terminus contains at least one discontinuous epitope	39.3	5e-10
SINASSNLRLLGFGINA	Len_c_1.0101|EP00166|R00734.0		28.5	8e-06
LVVPQNFAVVKRA	Jug_r_4.0101|EP00160|R00721.0		26.2	4e-05
FVISTRVRCGRSLQGYPFNPCLTEAQYKEME	Scy_p_?|EP00224|R01830.0		35	4e-08
SKVTVKDVTFKNITGTSSTPEAVSLLCSD	Cry_j_2|EP00207|R02485.0		28.9	9e-06
GTLAPTGLFLAGAKYMVIQGEPGAVIRGKKGAGGICIKKTGQAMVFGIYEEPVAPGQCNMVVERLGDYLVDQ	Cuc_m_2|EP00112|R00426.0	major	34.3	4e-07
FFTKIGLKGKSAADIKKVFGIIDQDKSDFVEEDELKLFLQNFSAGARALTDAETATFLKAGDSDGDGKIGVDEFAAMVKG	Sal_s_1.0101|EP00169|R02976.0	Major epitope	32.3	3e-06
LQKKIQQIENELDQVQEQLSAANTKLEEKEKALQ	Lit_v_1.0101|EP00170|R01806.0		29.3	8e-06
LTSAAIIGQDGSVWAQSATFPQFKPEEITAIMNDFAEPGTLAPTGLYLGGTKYMVIQGEAGAVIRGKKGPGGITVKKTNQALIIGIYDEPMTPGQCNMIVERLGDYLIEQ	Cuc_m_2|EP00112|R00426.0	major	38.9	2e-08
GDVLVIPAGHPVAINASS	Len_c_1.0101|EP00166|R00734.0		34.3	5e-08
FIEEEELKLFLQNFSASARALSDAETKAFLKAGDSDGDGKIGVDEFAAMVK	Sal_s_1.0101|EP00169|R02976.0	Major epitope	33.9	3e-07
LTAAAILGQDGSVWAQSATFPAFKPEEIAAILKDFDQPGTLAPTGLFLGGTKYMVIQGEPGAVIRGKKGSGGITIKKTSQALLIGIYDEPVTPGQCN	Cuc_m_2|EP00112|R00426.0		40.4	3e-09
AFGINAENNQRNFLAGE	Len_c_1.0101|EP00166|R00734.0		33.1	1e-07
GLFLGPTKYMVIQGEPGAVIRGKKGSGGITVKKTGQALVIGIYDEPMTPGQCNMVVERLGDYLVEQGL	Cuc_m_2|EP00112|R00426.0	major	37.4	2e-08
KNQRESYFVDAQP	Api_c_1.0101|EP00206|R00079.0		27.3	2e-05
LELEEELKVVGNNMKSLEISEQEASQREDSYEETIRDLTQRLKDAENRATEAERTVSKLQKEVDRLEDELLAEKERYKAISDELDQTFAELAGY	Pen_a_?|EP00086|A00004.0		36.6	1e-07
VIDQDKSGFIEEDELKLFLQNFSAGARALTDAETKAFLKAGDSDGDGKIGVDEFAA	Sal_s_1.0101|EP00169|R02976.0	Major epitope	33.9	3e-07
SQQQQDSHQKVHRFNEGDLIAVPTGVAFW	Gly_m_?|EP00229|R02391.0		30	3e-06
VQQKLIDDHFLFKEGDRFLQAANACRYWPTGRGIYHNDNKTFLVWCNEEDHLRIISMQMGGDLGQVYRRLVSAVNEIEKR	Lit_v_2.0101|EP00171|R00763.0		48.5	1e-12
AVIRGKKGSGGVTIKKTGQALVFG	Cuc_m_2|EP00112|R00426.0	major	35.4	2e-08
VKKTGQALIIGIYDEPVTPGQCNMIVERLGDYLVEQGM	Cuc_m_2|EP00112|R00426.0		35	5e-08
VKKTGQALIFGIYDEPVTPGQCNMIVERLGDYLVEQGM	Cuc_m_2|EP00112|R00426.0		35	5e-08
ALVIGIYDEPMTPGQCNMIVERLGDYLIEQGL	Cuc_m_2|EP00112|R00426.0		35	4e-08
CGYKDVNKAPFNSMGACGNVPIFKDGLGCGSCFEIKCDKPAECSG	Hol_l_1.0102|EP00081|R00700.0	C-terminus contains at least one discontinuous epitope	58.5	4e-17
PIFKDGLGCGSCYEIKCDKPAECSG	Hol_l_1.0102|EP00081|R00700.0	C-terminus contains at least one discontinuous epitope	32.7	2e-07
ANTKLEEKEKALQNAEGEVAALNRRIQLLEEDLERSEERLNTATTKLAEASQAADESERMRKVLENRSLSDEERMDALENQLKEARFLAEEADRKYDEVARKLAMVEADLERAEERAETGESKIVELEEELRVVGNNLKSLEVSEEKANQREEAYKEQIKTLANKLKAAEARAEFAERSVQKLQKEVDRLEDELVNEKEKYKSITDELDQTFSELSGY	Lit_v_1.0101|EP00170|R01806.0		69.3	4e-19
MSWQAYVDDHLMCDIDGNRLTAAAILGQDGSVWSQSATFPAFKPEEIAAILKDFDQPGTLAPTGLFLGGTKYMVIQGEAGAVIRGKKGSGGITVKKTNQALIIGIYDEPLTPGQCNMIVERLGDYLIEQGL	Cuc_m_2|EP00112|R00426.0		41.2	4e-09
GGGAVPPACCNGIRNVNNLARTTADR	Pru_p_3|EP00003|R01109.0		26.6	7e-05
EPGTLAPTGLYLGGTKYMVIQGEAGAVIRGKKGPGGVTVKKTNQALIIGIYDEP	Cuc_m_2|EP00112|R00426.0	major	37.7	8e-09
NAMFVPHYNLNANS	Gly_m_?|EP00076|A00002.0		26.6	3e-05
MSWQAYVDDHLMCEIEGNHLTSAAIIGQDGSVWAKS	Cuc_m_2|EP00112|R00426.0		31.6	1e-06
ESYFVDAQPQQK	Api_c_1.0101|EP00206|R00079.0		25.8	7e-05
MSWQTYVDDHLMCDIDGQGQ	Cuc_m_2|EP00112|R00426.0		28.9	5e-06
MSWQTYVDEHLMCEIEGHHLTSAAIVGHDGA	Cuc_m_2|EP00112|R00426.0		28.5	1e-05
GQVYCDTCRAGFITELSEFIPGASVRLQCKDKENGDITFTEVGYTRAEGLYSMLVERDHKNEFCEITLISSGRKDCNEIPTEGWAKPSLKFILNTVNGTTRTVNPLGFFKKEALPKCAQVYNKLGMYPPNM	Ole_e_1|EP00103|R00880.0	CAQVYNKLGMYP, critical amino acids are marked in red (137K, 138L, 139G, 141Y, 142P)	31.2	3e-05
GRGIYHNDNKTFLVWVNEEDHLRIISMQMGGDLGQV	Scy_p_?|EP00213|R01830.0		34.7	6e-08
KPEEIAAIMKDFDEPGSLAPTGLYLGGTKYMVIQGEPGAVIRGKKGSGGVTIKKTN	Cuc_m_2|EP00112|R00426.0	major	35	1e-07
EKIEENGSMRVF	Can_f_6.0101|EP00256|R01788.0	Lipocalin(Canis lupus familiaris)	27.7	1e-05
AKYMVIQGEPGVVIRGKKGAGGITIKKTGQALVVGIYDEPMTPGQC	Cuc_m_2|EP00112|R00426.0	major	33.9	2e-07
HSIIYALRGRAHVQVVDSNG	Jug_r_4.0101|EP00160|R00721.0		28.5	1e-05
MSWQAYVDEHLMCDIEGTGHHLTSAAILGHDGTVWAQSSNFPQFKPEEM	Cuc_m_2|EP00112|R00426.0		29.3	1e-05
EIPTEGWVKPSLKFILNTVNGTTRTINPLGFFKKEALPKCPQVYNKLGMYPPNM	Ole_e_1|EP00103|R00880.0	CAQVYNKLGMYP, critical amino acids are marked in red (137K, 138L, 139G, 141Y, 142P)	28.5	4e-05
VKKAFAIIDQDKSGFIEEEELKLFLQNFKAGARALSDAETKAFLKAGDSDGDGKIGIDEF	Sal_s_1.0101|EP00169|R02976.0	Major epitope	32.3	1e-06
AVTVGASTLADERAYFSNYGKCTDIFAPGLNILSTWIGSK	Cla_h_9|EP00028|R01534.0		47	2e-12
KFDEAARKLAITEVDLERAEARLEAAEAKILELEEELKVVGNNMKSLEISEQEASQREDSYEETIRDLTQRLKDAENRA	Pen_c_1|EP00245|A00095.0	tropomyosin(Penaeus chinensis)	30.8	1e-05
EKLEAGFKKLEAATDCKSLLKKYLTKEVFD	Pen_c_2|EP00246|A00096.0	arginine kinase(Penaeus chinensis)	31.2	1e-06
EPFNLRSRNPIYSNKFGKFFEITPEKNPQLQDLD	Api_c_1.0101|EP00206|R00079.0		52.4	7e-15
EASKAADESERGRKVLENRS	Lit_v_1.0101|EP00170|R01806.0		35.4	2e-08
MSWQTYVDEHLMCDIEGTGQHLASAAIFG	Cuc_m_2|EP00112|R00426.0		27.7	2e-05
AGKKYGVAKKANVYAVKVLRSNGSGTMSDVVKGVE	Pen_ch_18.0101|EP00041|R00969.0		34.3	9e-08
PIYSNKFGNFYEITPD	Api_c_1.0101|EP00206|R00079.0		30.4	1e-06
LQVRGTRGEHTEAEGGVYDISNKRRMGLTEFQAVKEMQDGILELIKIEK	Pen_c_2|EP00246|A00096.0	arginine kinase(Penaeus chinensis)	35.4	6e-08
LPAGTTSYILNPDDNQNLRVAKLAIPINNPG	Api_c_1.0101|EP00206|R00079.0		38.1	3e-09
EALLKANTQLVEKDKALQNAEGEVAALNRRIQLLEEDLERSEERLNTATTKLAEASQAADESERMRKVLENRSL	Lit_v_1.0101|EP00170|R01806.0		42	4e-10
GNEPIFKDGLGCGSCYE	Hol_l_1.0102|EP00081|R00700.0	C-terminus contains at least one discontinuous epitope	33.5	1e-07
MDAIKKKMQAMKLEKDNAMDRADTLEQQNKEANLRAEKTEEEIRATQKKMQQVENELDQAQEQLSAANTKLDEKEKALQNAEGEVAALNRRIQLLEEDLERSEERLNTATTKLAEASQAADESERMRKVLENRSLSDEERMDALENQLKEARFLAEEADRKYDEVARKLAMVEADLERAEERAESGESKIVELEEELRVVGNNLKSLEVSEEKANQREETYKEQIKTLANKLKAAEARAEFAERSVQKLQKEVDRLEDELVNEKEKYKSITDELDQTFSELSGY	Lit_v_1.0101|EP00170|R01806.0		69.3	1e-18
NQLDQFPRRFYLAGNQEQEFLRYQQQ	Gly_m_?|EP00076|A00002.0	immunodominant epitope	32.3	4e-07
LQKKIQQIENELDQVQESL	Lit_v_1.0101|EP00170|R01806.0		30.4	1e-06
DESERARKILENRSLADEERMDALENQLKEARFLAEEADKKYDEVARKLAMVEADLERAEERAEAGEAKIVELEEELRVVGNNLKSLEVSEEKANQREE	Lit_v_1.0101|EP00170|R01806.0		54.3	1e-14
AENRAAEAERTVSKLQKEVDRLEDELLAEKERYKAISDELDQTFAELAGY	Pen_a_?|EP00086|A00004.0		37	2e-08
MSWQTYVDEHLMCEIEGHHLSSAAIVGHDGAVWAQSTAFPQFKPEEMTNI	Cuc_m_2|EP00112|R00426.0		29.6	1e-05
QDSHQKIRHFNEGDVLVIP	Ana_o_2.0101|EP00010|R00056.0		26.2	7e-05
AILTLVNNDDRDSY	Api_c_1.0101|EP00206|R00079.0		29.3	3e-06
DDVKKAFFVIDQDKSGFIEEDELKLFLQNFSAGARALT	Sal_s_1.0101|EP00169|R02976.0	Major epitope	29.3	9e-06
LSGTSMASPHIAGLL	Cla_h_9|EP00028|R01534.0		26.9	5e-05
MSWQTYVDDHLMCDIEGNHLSSAAILGHDGTVWAQS	Cuc_m_2|EP00112|R00426.0		32.3	6e-07
GAVIRGKKGSGGITIKKTGQALVFGIYEEPVTPGQCNMVVERLGDYLIEQG	Cuc_m_2|EP00112|R00426.0	major	36.6	2e-08
WGKTIPQGDADEDGNGHGTHCSGT	Pen_ch_18.0101|EP00041|R00969.0		45.4	2e-12
LPAGTTSYILNPDDNQNLRVVKLAIPINNPG	Api_c_1.0101|EP00206|R00079.0		39.3	9e-10
HELKIVAAPGGGSILKISSKFHAKGDHEVNAEEMKGAKEMAEKLLRAVESYLL	Bet_v_1|EP00201|R00193.0	Amino acids shown in red are essential for IgE binding	34.3	2e-07
KLAEASQAADESERMRKVLENRSLADEERMDALENQLKEARFLAEEADKKYDEVARKLAMVEADLERAEERAESGESKIVELEEELRVVGNNLKSLEVSEEKANQREE	Lit_v_1.0101|EP00170|R01806.0		67.4	1e-19
NIMKDFDEPGHLAPTGLFLGPTKYMVIQGEPGAVIRGKKGSGGITVKKTGQALVVGIYDEPMTPGQCNMVVERLGDYLLEQGM	Cuc_m_2|EP00112|R00426.0		35	2e-07
IKAGKEKAAGLFKAVEAYLLAH	Bet_v_1|EP00201|R00193.0	Amino acids shown in red are essential for IgE binding	26.6	6e-05
EQLMQVNAKLEEKDKALQNAESEVAALNRRIQLLEEDLERSEERLATAT	Pen_c_1|EP00245|A00095.0	tropomyosin(Penaeus chinensis)	37.4	9e-09
LQNAVDQASQREDSYEETIRDLTQRLKDAENRAAEAERVV	Cra_g_1.0102|EP00257|R01535.0	Tropomyosin(Crassostrea gigas)	28.5	2e-05
ATNTISGTSMASPHIAGLLAY	Cla_h_9|EP00028|R01534.0		36.6	1e-08
VKDFEEPGHLAPTGLFLGGTKYMVIQGEPGVVIRGKKGTGGITIKKTGMAL	Cuc_m_2|EP00112|R00426.0	major	32	1e-06
LEEKDKALSNAEGEVAALNRRIQLLEEDLERSEERLNTATTKLAEASQAADESERMRKVLENRSLSDEERMDALENQLKEARFLAEEADRKYDEVARKLAMVEADLERAEERAETGESKIVELEEELRVVGNNLKSLEVSEEKANQREEAYKEQIKTLTNKLKAAEARAEFAERSVQKLQKEVDRLEDELVNEKEKYKSITDELDQTFSELSGY	Lit_v_1.0101|EP00170|R01806.0		69.3	4e-19
MSWQAYVDEHLMCEIDGHHLTAAAILGHDGSVWAQSSSFPQFKS	Cuc_m_2|EP00112|R00426.0		30	6e-06
CQFQRLNAQRPDNRIESEGGYIETWNPNNQEFECAGVALSR	Ara_h_3.0101|EP00026|R00098.0	When altered, amino acids shown in red lead to a decrease of IgE binding: IETWNPNNQEFECAG	35.8	3e-08
EITAIMKDFDEPGSLAPTGLHLGGTKYMVIQGEPGAVIRGKKGPGGITVKKT	Cuc_m_2|EP00112|R00426.0	major	32	1e-06
GGTKYMVIQGEPGAVIRGKKGPGGVTVKKTGMALVIGIYDEPMTPGQCNMIVERLGDYLIDQGL	Cuc_m_2|EP00112|R00426.0		35.8	6e-08
KGFKGSVANMSLGGGKS	Pen_ch_18.0101|EP00015|R00969.0		29.3	4e-06
GIMNDFAEPGTLAPTGLYLGGTKYMVIQGEPGAVIRGKKGPGGITIKKTNQALIIGIYDEPMTPGQCNMIVERLGDYLVEQGL	Cuc_m_2|EP00112|R00426.0		35.8	1e-07
GIYDEPVAPGQCNMIVERLGDYLVDQ	Cuc_m_2|EP00112|R00426.0		33.1	2e-07
VIGIYDEPMTPGQCNLVVERLGDYLLEQGM	Cuc_m_2|EP00112|R00426.0		33.1	2e-07
GAVIRGKKGSGGVTVKKTSQALVFGIYEEPLTPGQCNMIVERLGDYLIDQGL	Cuc_m_2|EP00112|R00426.0	major	37.4	1e-08
MSWQTYVDEHLMCEIEGHHLASAAILGHDGTVWAQSADFPQFKPEEITGIMKDFDEPGHLAPTGMFVAGAKYMVIQGEPGAVIRGKKGAGGITIKKTGQALVVGIYDEPMTPGQCNMVVERLGDYLVEQGM	Cuc_m_2|EP00112|R00426.0	major	35.8	4e-07
KFDEAARKLAITEVDLERAEARLEAAEAKIVELEEELKVVGNNMKSLEISEQEASQREDSYEETIRDLT	Pen_c_1|EP00245|A00095.0	tropomyosin(Penaeus chinensis)	32	3e-06
IEKRIPFSHDDRLGFLTFCPTNLGTTVRASVHIK	Pen_c_2|EP00246|A00096.0	arginine kinase(Penaeus chinensis)	30.4	3e-06
FGIYDEPVAPGQCNMVVERLGDYLIEQGL	Cuc_m_2|EP00112|R00426.0		32.3	4e-07
GFGINAENNQRNFLAGEEDNVISQI	Len_c_1.0101|EP00166|R00734.0		45.8	1e-12
QARDANIRAEKAEEEARSLQKKIQQIENDLDQT	Lit_v_1.0101|EP00170|R01806.0		35.8	2e-08
FPQFKPEEIAAIVKDFEEPGTLAPTGLFLGGAKYMVIQGEAGVVIRGKKGSGGVTVKKTGQALVIGIYDEPMAPGQCNMIVERLGDYLIE	Cuc_m_2|EP00112|R00426.0	major	35.4	2e-07
CQFQRLNAQRPDNRIESEGGYIETWNPNNQEFQCAGVALSR	Ara_h_3.0101|EP00026|R00098.0	When altered, amino acids shown in red lead to a decrease of IgE binding: IETWNPNNQEFECAG	35	7e-08
GGTKYMVIQGEPGAVIRGKKGPGGVTVKKTNQALIIGIYDEPMTPGQCNMIVERLGDYLIDQGY	Cuc_m_2|EP00112|R00426.0	major	37.7	1e-08
DTGTNVDHVDFEGRAKWGKTIP	Pen_ch_18.0101|EP00041|R00969.0		33.5	9e-08
WLDAKATWYGKPTGAGPDDNGGACGYKDVNKAPFNSMGACGN	Hol_l_1.0102|EP00081|R00700.0	C-terminus contains at least one discontinuous epitope	51.6	2e-14
LGATLLDVIQSGVENLDSGVGIYAPDAEAYTLF	Pen_c_2|EP00246|A00096.0	arginine kinase(Penaeus chinensis)	39.3	9e-10
PLFDPIIEDYHKGFKQTDKHPNKDFGDVN	Pen_c_2|EP00246|A00096.0	arginine kinase(Penaeus chinensis)	30.8	2e-06
LNTVNGTTRTVNPLGFFKKEALPKCPQVFNKLGMYPP	Ole_e_1|EP00103|R00880.0	CAQVYNKLGMYP, critical amino acids are marked in red (137K, 138L, 139G, 141Y, 142P)	27.3	6e-05
VIGIYDEPMTPGQCNLVVERLGDYLLEQGL	Cuc_m_2|EP00112|R00426.0		33.1	2e-07
TACGNEPIFKDGLGC	Hol_l_1.0102|EP00081|R00700.0	C-terminus contains at least one discontinuous epitope	28.9	5e-06
DGGEGVDAYVIDTGTNVDHVDFEGRA	Pen_c_?|EP00012|A00007.0	virtually the same and showed identical reactivity in all tests, they are considered as a single antibody-binging region.	42	6e-11
ALIIGIYDEPMTPGQCNMVVERLGDYLIDQGY	Cuc_m_2|EP00112|R00426.0		34.3	7e-08
AENRAAEAERTVSKLQKEVDRLEDELLAEKERYKSISDELDQTFAELAGY	Pen_a_?|EP00086|A00004.0		37.4	9e-09
MDAIKKKMQAMKLEKDNAMDRADTLEQQNKEANIRAEKSEEEVHNLQKRMQQLENDLDQVQESLLKANTQLEEKDKALSNAEGEVAALNRRIQLLEEDLERSEERLNTATTKLAEASQAADESERMRKVLENRSLSDEERMDALENQLKEARFLAEEADRKYDEVARKLAMVEADLERAEERAETGESKIVELEEELRVVGNNLKSLEVSEEKANQREEAYKEQIKTLANKLKAAEARAEFAERSVQKLQKEVDRLEDELVNEKEKYKSITDELDQTFSELSGY	Lit_v_1.0101|EP00170|R01806.0		69.3	1e-18
DFNEPGHLAPTGLHLGGTKYMVIQGEAGAVIRGKKGSGGITIKKTGQALVFGIYEEPVTPGQCNMVVERLGDYLVEQGM	Cuc_m_2|EP00112|R00426.0	major	37	4e-08
ITFTEVGYTRAEGLYSMLVERDHKNEFCEITLISSGRKDCDEIPTEGWVKPSLKFILNTVNGTTRTINPLGFFKKEALPKCAQVYNKLGMYPPNM	Ole_e_1|EP00103|R00880.0	CAQVYNKLGMYP, critical amino acids are marked in red (137K, 138L, 139G, 141Y, 142P)	31.2	1e-05
PIFKDGKGCGSCFEIKC	Hol_l_1.0102|EP00081|R00700.0	C-terminus contains at least one discontinuous epitope	34.7	3e-08
AVIRGKKGPGGITIKKTNQALIIGIYDEPMTPGQCNMIVERLGDYLIEQ	Cuc_m_2|EP00112|R00426.0	major	38.1	5e-09
